# Impact of N^6^-methyladenosine (m^6^A) machinery on HIV-1 replication in primary CD4+ T cells

**DOI:** 10.1101/2025.11.07.686373

**Authors:** Kathryn A. Jackson-Jones, Lacy M. Simons, Siyu Huang, Thea L. Joseph, Aubrey M. Sawyer, Li Wu, Judd F. Hultquist

## Abstract

N^6^-methyladenosine (m^6^A) is the most prevalent internal modification of cellular and viral RNA and is critical to the regulation of its localization, stability, and translation. Previous studies on the role of m^6^A during HIV-1 replication have produced conflicting results. Since m^6^A function can vary dramatically by cell type and state, here we aimed to clarify the role of the m^6^A machinery during HIV-1 replication in primary CD4+ T cells. Using CRISPR-Cas9 we targeted 46 cellular genes implicated in m^6^A or 5-methylcytosine (m^5^C) regulation and measured subsequent HIV-1 replication in primary CD4+ T cells. Only knockout of the m^6^A writer complex auxiliary proteins VIRMA and WTAP, and the m^6^A reader YTHDF2 were validated as significantly decreasing HIV-1 replication. In contrast, knockout of METTL3 or METTL14, which form the catalytic core of the writer complex, resulted in only marginal changes in HIV-1 infection, despite significant decreases in total cellular m^6^A levels. Chemical inhibition of METTL3 led to a dose-dependent decrease in HIV-1 infection, coupled with an increase in protein levels of METTL3 and other writer complex members. Expression of writer proteins was also co-dependent, revealing complex regulatory feedback mechanisms. Overall, these results clarify the role of epitranscriptomic machinery during HIV-1 replication in primary CD4+ T cells and suggest regulation by auxiliary members of the m^6^A writer complex is more influential than the function of the catalytic core itself on HIV-1 infection in primary CD4+ T cells.

**IMPORTANCE:** m^6^A is the most common chemical modification on cellular and viral RNA and regulates its stability, localization, and translation. m^6^A modification and its regulation varies dramatically between cell types and cell states. In this study, we investigated the role of m^6^A factors during HIV-1 infection of physiologically relevant primary CD4+ T cells. Using CRISPR-Cas9 to knockout 46 cellular genes implicated in RNA modification, we found only the m^6^A writer complex auxiliary members WTAP and VIRMA, and the reader YTHDF2, significantly affected HIV-1 replication in these cells. In contrast, knockout of METTL3 or METTL14, which form the catalytic core of the writer complex, resulted in marginal changes in HIV-1 infection, despite larger reductions in total cellular m^6^A levels. Our findings suggest regulation by auxiliary members of the m^6^A writer complex is more influential than the function of the catalytic core itself on HIV-1 infection in primary CD4+ T cells.
