## Supplementary material for "Impact of N^6^-methyladenosine (m^6^A) machinery on HIV-1 replication in primary CD4+ T cells": Table S1

### Sheet: Antibodies + qPCR assays
Table S1 List of antibodies, primers and crRNAs used in this study
Primary antibodies
Antibody	Raised in	Application	Dilution	Source	Catalogue number
ALKBH5	Rabbit	Western Blot	1:2000	Novus	NBP1-82188
FTO (clone D6Z8W)	Rabbit	Western Blot	1:1000	Cell Signaling Technologies	31687S
GAPDH (clone 8H10D10)	Mouse	Western Blot	1:5000	Cell Signaling Technologies	3700
GAPDH	Rabbit	Western Blot	1:30000	Cell Signaling Technologies	2118L
METTL3 (clone D1I6O)	Rabbit	Western Blot	1:1000	Cell Signaling Technologies	96391T
METTL14	Rabbit	Western Blot	1:5000	Sigma	HPA038002
NSUN1/NOP2 (clone E9Z4D)	Rabbit	Western Blot	1:1000	Cell Signaling Technologies	90709S
NSUN2	Rabbit	Western Blot	1:1000	Invitrogen	PA5-58155
VIRMA (clone D4N8B)	Rabbit	Western Blot	1:1000	Cell Signaling Technologies	88358T
WTAP	Rabbit	Western Blot	1:1000	Cell Signaling Technologies	56501S
YTHDF2	Rabbit	Western Blot	1:1000	Proteintech	24744-1-AP
ZC3H13	Rabbit	Western Blot	1:1000	Proteintech	68526-1-IG
ZNF217	Rabbit	Western Blot	1:1000	Novus	NBP2-20978
Secondary antibodies
Antibody	Raised in	Application	Dilution	Source	Catalogue number
anti-Mouse (HRP conjugate)	Goat	Western Blot	1:10000	Jackson Immuno	115-035-003
anti-Rabbit (HRP conjugate)	Goat	Western Blot	1:10000	Jackson Immuno	111-035-003
PrimeTime qRT-PCR Assays
Target	Assay ID	Source
ALKBH5	Hs.PT.58.4953772	Integrated DNA Technologies
FTO	Hs.PT.58.26015030	Integrated DNA Technologies
METTL3	Hs.PT.58.20976590	Integrated DNA Technologies
METTL4	Hs.PT.58.1122155	Integrated DNA Technologies
METTL14	Hs.PT.58.39125010	Integrated DNA Technologies
METTL16	Hs.PT.58.2491033	Integrated DNA Technologies
MX1	Hs.PT.58.26787898	Integrated DNA Technologies
OAS1	Hs.PT.58.2338899	Integrated DNA Technologies
TBP	Hs.PT.58v.39858774	Integrated DNA Technologies
VIRMA	Hs.PT.58.26289581	Integrated DNA Technologies
WTAP	Hs.PT.58.21511011	Integrated DNA Technologies
YTHDC1	Hs.PT.58.2341238	Integrated DNA Technologies
YTHDC2	Hs.PT.58.479027	Integrated DNA Technologies
YTHDF1	Hs.PT.58.2959808	Integrated DNA Technologies
YTHDF2	Hs.PT.58.27509523	Integrated DNA Technologies
YTHDF3	Hs.PT.58.41067299	Integrated DNA Technologies
ZNF217	Hs.PT.58.23093488	Integrated DNA Technologies

### Sheet: Multiplexed CRISPR Screen
Individual, Edit-R predesigned, synthetic CRISPR RNA (crRNA) oligos
Cherry-pick crRNA Library Plate G-CUSTOM-444143
Plate	Well	Catalog Number	Component Catalog Number	Gene Symbol	Gene ID	Sequence	PAM	Genomic Location	Alternate Id	Accession Exons
Plate 1	A01	F-005170-00	CM-005170-01	METTL3	56339	TAGGCACTGGGCTGTCACTA	CGG	hg38|+chr14:21503822-21503844		NM_019852.4 (Exon2)
Plate 1	A01	F-005170-00	CM-005170-02	METTL3	56339	CTGAAGTGCAGCTTGCGACA	GGG	hg38|+chr14:21501728-21501750		NM_019852.4 (Exon4)
Plate 1	A01	F-005170-00	CM-005170-03	METTL3	56339	TCATCTGTCAGGGTCCCATA	GGG	hg38|+chr14:21500564-21500586		NM_019852.4 (Exon6)
Plate 1	A01	F-005170-00	CM-005170-04	METTL3	56339	TCTGAACCAACAGTCCACTA	AGG	hg38|-chr14:21503190-21503212		NM_019852.4 (Exon3)
Plate 1	B01	F-014169-00	CM-014169-01	METTL14	57721	CTGATGAGCTCCCTCAGTTT	AGG	hg38|-chr4:118694462-118694484		NM_020961 (Exon6)
Plate 1	B01	F-014169-00	CM-014169-02	METTL14	57721	ATTTGGAGCAGAGGTATCAT	AGG	hg38|-chr4:118689375-118689397		NM_020961 (Exon3)
Plate 1	B01	F-014169-00	CM-014169-03	METTL14	57721	TTCTGTACAACCAGTCAAGT	AGG	hg38|-chr4:118710079-118710101		NM_020961 (Exon11)
Plate 1	B01	F-014169-00	CM-014169-04	METTL14	57721	CTGTGAAGCGTAGCACAGAC	GGG	hg38|+chr4:118705639-118705661		NM_020961 (Exon10)
Plate 1	C01	F-017323-00	CM-017323-01	WTAP	9589	GCATATGTACAAGCTTTGGA	GGG	hg38|+chr6:159742104-159742126		NM_004906.4 (Exon4),NM_152858.2 (Exon4),NM_152857.2 (Exon4),NM_001270533.1 (Exon4),NM_001270532.1 (Exon4),NM_001270531.1 (Exon4)
Plate 1	C01	F-017323-00	CM-017323-02	WTAP	9589	CTTGGGAAGAGGTTCTTCGT	TGG	hg38|-chr6:159736270-159736292		NM_004906.4 (Exon2),NM_152858.2 (Exon2),NM_152857.2 (Exon2),NM_001270533.1 (Exon2),NM_001270532.1 (Exon2),NM_001270531.1 (Exon2)
Plate 1	C01	F-017323-00	CM-017323-03	WTAP	9589	CGAAGAACCTCTTCCCAAGA	AGG	hg38|+chr6:159736274-159736296		NM_004906.4 (Exon2),NM_152858.2 (Exon2),NM_152857.2 (Exon2),NM_001270533.1 (Exon2),NM_001270532.1 (Exon2),NM_001270531.1 (Exon2)
Plate 1	C01	F-017323-00	CM-017323-04	WTAP	9589	CAAGAGATGAGTTAATTCTA	AGG	hg38|+chr6:159739024-159739046		NM_004906.4 (Exon3),NM_152858.2 (Exon3),NM_152857.2 (Exon3),NM_001270533.1 (Exon3),NM_001270532.1 (Exon3),NM_001270531.1 (Exon3)
Plate 1	D01	F-019278-00	CM-019278-01	KIAA1429	25962	TTGTGGCTTGCAGCACACCA	GGG	hg38|+chr8:94519385-94519407	VIRMA	NM_015496 (Exon9),NM_183009 (Exon9)
Plate 1	D01	F-019278-00	CM-019278-02	KIAA1429	25962	TATGGATCATATGTCATAGG	AGG	hg38|+chr8:94527222-94527244	VIRMA	NM_015496 (Exon8),NM_183009 (Exon8)
Plate 1	D01	F-019278-00	CM-019278-03	KIAA1429	25962	TGTCTTACCTAAAGAGAACA	GGG	hg38|+chr8:94526215-94526237	VIRMA	NM_015496 (Exon8),NM_183009 (Exon8)
Plate 1	D01	F-019278-00	CM-019278-04	KIAA1429	25962	ATGAAGTCTTCTCTGCTAAA	TGG	hg38|+chr8:94526509-94526531	VIRMA	NM_015496 (Exon8),NM_183009 (Exon8)
Plate 1	E01	F-004987-00	CM-004987-01	ZNF217	7764	GTGGGCTTCTCCTTGCTACT	GGG	hg38|+chr20:53581703-53581725		NM_006526 (Exon1)
Plate 1	E01	F-004987-00	CM-004987-02	ZNF217	7764	CTTGGGATCCGCGTCCACGG	AGG	hg38|+chr20:53581729-53581751		NM_006526 (Exon1)
Plate 1	E01	F-004987-00	CM-004987-03	ZNF217	7764	CTGTGGGACTTCAGGTTACT	TGG	hg38|+chr20:53576299-53576321		NM_006526 (Exon3)
Plate 1	E01	F-004987-00	CM-004987-04	ZNF217	7764	TAGTCCAGCAACGATCAACG	AGG	hg38|-chr20:53582223-53582245		NM_006526 (Exon1)
Plate 1	F01	F-004159-00	CM-004159-01	FTO	79068	TAAGGTTCCTCTTTCAGGTA	TGG	hg38|-chr16:53826377-53826399		NM_001080432.2 (Exon3),NM_001080432.2 (Exon3)
Plate 1	F01	F-004159-00	CM-004159-02	FTO	79068	CCTGGTGTTCAGGTACTTGT	AGG	hg38|-chr16:53826054-53826076		NM_001080432.2 (Exon3),NM_001080432.2 (Exon3)
Plate 1	F01	F-004159-00	CM-004159-03	FTO	79068	GCTTCTCGGAGAATTAGTTT	AGG	hg38|-chr16:53825879-53825901		NM_001080432.2 (Exon3),NM_001080432.2 (Exon3)
Plate 1	F01	F-004159-00	CM-004159-04	FTO	79068	ACTAAACCGAGGTTGTGAAC	CGG	hg38|-chr16:53873822-53873844		NM_001080432.2 (Exon5),NM_001080432.2 (Exon5)
Plate 1	G01	F-004281-00	CM-004281-01	ALKBH5	54890	GTCCTAAACTGAGTACCTGT	GGG	hg38|-chr17:18206964-18206986		NM_017758.3 (Exon3)
Plate 1	G01	F-004281-00	CM-004281-02	ALKBH5	54890	ACTGGTTCCGACACCCGAAT	AGG	hg38|-chr17:18184949-18184971		NM_017758.3 (Exon1)
Plate 1	G01	F-004281-00	CM-004281-03	ALKBH5	54890	CCTGTACAACGAGCACACGG	TGG	hg38|+chr17:18184594-18184616		NM_017758.3 (Exon1)
Plate 1	G01	F-004281-00	CM-004281-04	ALKBH5	54890	GTCATCAACGACTACCAGCC	CGG	hg38|+chr17:18184814-18184836		NM_017758.3 (Exon1)
Plate 1	H01	F-018095-00	CM-018095-01	YTHDF1	54915	ATGTGCCGGAGCTGGTTATT	GGG	hg38|+chr20:63202465-63202487		NM_017798.3 (Exon4)
Plate 1	H01	F-018095-00	CM-018095-02	YTHDF1	54915	GCAATGGCAGCCCACGAGGT	CGG	hg38|+chr20:63203227-63203249		NM_017798.3 (Exon4)
Plate 1	H01	F-018095-00	CM-018095-03	YTHDF1	54915	TTGTCCCACCGTTGCCAGAA	AGG	hg38|+chr20:63203273-63203295		NM_017798.3 (Exon4)
Plate 1	H01	F-018095-00	CM-018095-04	YTHDF1	54915	GGTGTAGCTGCTCCCATACG	CGG	hg38|+chr20:63203484-63203506		NM_017798.3 (Exon4)
Plate 1	A02	F-021009-00	CM-021009-01	YTHDF2	51441	TATGCACCTAGCTCCTTAGG	TGG	hg38|+chr1:28742733-28742755		NM_001172828 (Exon3),NM_001173128 (Exon5),NM_016258 (Exon4)
Plate 1	A02	F-021009-00	CM-021009-02	YTHDF2	51441	GTGGGATTGACTTCTCAGCA	TGG	hg38|+chr1:28742650-28742672		NM_001172828 (Exon3),NM_001173128 (Exon5),NM_016258 (Exon4)
Plate 1	A02	F-021009-00	CM-021009-03	YTHDF2	51441	GCCCAAACATTGCATCTGGT	AGG	hg38|-chr1:28742567-28742589		NM_001172828 (Exon3),NM_001173128 (Exon5),NM_016258 (Exon4)
Plate 1	A02	F-021009-00	CM-021009-04	YTHDF2	51441	ACTGTAGTAACTGGGTAAGT	AGG	hg38|-chr1:28742431-28742453		NM_001172828 (Exon3),NM_001173128 (Exon5),NM_016258 (Exon4)
Plate 1	B02	F-017080-00	CM-017080-01	YTHDF3	253943	GGATGCACTTCTACACTAGA	AGG	hg38|-chr8:63187167-63187189		NM_001277818 (Exon4),NM_001277817 (Exon4),NM_001277814 (Exon5),NM_152758 (Exon4),NM_001277816 (Exon3),NM_001277813 (Exon5),NM_001277815 (Exon5)
Plate 1	B02	F-017080-00	CM-017080-02	YTHDF3	253943	CTGGGTAGCTCCTCGTAACA	GGG	hg38|+chr8:63187070-63187092		NM_001277818 (Exon4),NM_001277817 (Exon4),NM_001277814 (Exon5),NM_152758 (Exon4),NM_001277816 (Exon3),NM_001277813 (Exon5),NM_001277815 (Exon5)
Plate 1	B02	F-017080-00	CM-017080-03	YTHDF3	253943	GTGTCTGGTCTCAGGATAAG	TGG	hg38|+chr8:63187480-63187502		NM_001277818 (Exon4),NM_001277817 (Exon4),NM_001277814 (Exon5),NM_152758 (Exon4),NM_001277816 (Exon3),NM_001277813 (Exon5),NM_001277815 (Exon5)
Plate 1	B02	F-017080-00	CM-017080-04	YTHDF3	253943	ATGGATGGAGCATAGTAACT	AGG	hg38|-chr8:63186183-63186205		NM_001277818 (Exon4),NM_001277817 (Exon4),NM_001277814 (Exon5),NM_152758 (Exon4),NM_001277816 (Exon3),NM_001277813 (Exon5),NM_001277815 (Exon5)
Plate 1	C02	F-015332-00	CM-015332-01	YTHDC1	91746	GCTGGAAGCACCCAGTGTAT	AGG	hg38|+chr4:68330056-68330078		NM_001031732.2 (Exon9),NM_133370.2 (Exon8)
Plate 1	C02	F-015332-00	CM-015332-02	YTHDC1	91746	TTAATTTCTTCTCATTTACA	GGG	hg38|+chr4:68330271-68330293		NM_001031732.2 (Exon8),NM_133370.2 (Exon7)
Plate 1	C02	F-015332-00	CM-015332-03	YTHDC1	91746	TGTCTCGTCTGTTATCTCTA	GGG	hg38|+chr4:68314194-68314216		NM_001031732.2 (Exon17),NM_133370.2 (Exon16)
Plate 1	C02	F-015332-00	CM-015332-04	YTHDC1	91746	TATGGCTCTGACCATGAGAC	TGG	hg38|-chr4:68337353-68337375		NM_001031732.2 (Exon4),NM_133370.2 (Exon4)
Plate 1	D02	F-014220-00	CM-014220-01	YTHDC2	64848	GGTTTGCTGACAGTACACAT	AGG	hg38|+chr5:113553665-113553687		NM_022828.3 (Exon14)
Plate 1	D02	F-014220-00	CM-014220-02	YTHDC2	64848	GGTATTGCTTCGTACATTGA	TGG	hg38|+chr5:113534344-113534366		NM_022828.3 (Exon6)
Plate 1	D02	F-014220-00	CM-014220-03	YTHDC2	64848	ACTTGAGACCAAGGTTTAGA	TGG	hg38|-chr5:113581483-113581505		NM_022828.3 (Exon25)
Plate 1	D02	F-014220-00	CM-014220-04	YTHDC2	64848	CTTGGAGGTCAAATAATAGT	AGG	hg38|+chr5:113581637-113581659		NM_022828.3 (Exon25)
Plate 1	E02	F-010854-00	CM-010854-01	RBM15	64783	AGGATGATCAGCGAGCTAAC	CGG	hg38|+chr1:110340505-110340527		NM_022768 (Exon1),NM_001201545 (Exon1)
Plate 1	E02	F-010854-00	CM-010854-02	RBM15	64783	GTGAGCGGAGCAAGAAGTTA	GGG	hg38|+chr1:110339608-110339630		NM_022768 (Exon1),NM_001201545 (Exon1)
Plate 1	E02	F-010854-00	CM-010854-03	RBM15	64783	GTCGATCTGGGCCACCAAGT	GGG	hg38|-chr1:110340944-110340966		NM_022768 (Exon1),NM_001201545 (Exon1)
Plate 1	E02	F-010854-00	CM-010854-04	RBM15	64783	GTGCCGGTGACCACCTACAG	AGG	hg38|-chr1:110340229-110340251		NM_022768 (Exon1),NM_001201545 (Exon1)
Plate 1	F02	F-018823-00	CM-018823-01	RBM15B	29890	TGGGTGCCGGAAATTCACGT	AGG	hg38|-chr3:51391947-51391969		NM_013286.4 (Exon1)
Plate 1	F02	F-018823-00	CM-018823-02	RBM15B	29890	GTGAGCAGCTCATAATGCAC	AGG	hg38|-chr3:51392918-51392940		NM_013286.4 (Exon1)
Plate 1	F02	F-018823-00	CM-018823-03	RBM15B	29890	GGCTACCTCCCGCTACACGG	AGG	hg38|+chr3:51392150-51392172		NM_013286.4 (Exon1)
Plate 1	F02	F-018823-00	CM-018823-04	RBM15B	29890	ACAGCGAGCGCTGCTTGTAC	TGG	hg38|-chr3:51392176-51392198		NM_013286.4 (Exon1)
Plate 1	G02	F-003773-00	CM-003773-01	ELAVL1	1994	GAGCCCGCTGATGTACAAGT	TGG	hg38|+chr19:7973816-7973838		NM_001419 (Exon4)
Plate 1	G02	F-003773-00	CM-003773-02	ELAVL1	1994	TGTGAACTACGTGACCGCGA	AGG	hg38|-chr19:7981142-7981164		NM_001419 (Exon3)
Plate 1	G02	F-003773-00	CM-003773-03	ELAVL1	1994	CCTCCGACCGTTTGTCAAAC	CGG	hg38|+chr19:7967743-7967765		NM_001419 (Exon5)
Plate 1	G02	F-003773-00	CM-003773-04	ELAVL1	1994	TATCCGGTTTGACAAACGGT	CGG	hg38|-chr19:7967746-7967768		NM_001419 (Exon5)
Plate 1	H02	F-016359-00	CM-016359-01	METTL16	79066	TCTGACGTGTACTCTCCTAA	GGG	hg38|-chr17:2477830-2477852		NM_024086.3 (Exon3)
Plate 1	H02	F-016359-00	CM-016359-02	METTL16	79066	TTGAGTCTCAAGGGAACTGT	GGG	hg38|+chr17:2477763-2477785		NM_024086.3 (Exon3)
Plate 1	H02	F-016359-00	CM-016359-03	METTL16	79066	CTCCGAAGAGGAATTGACAT	AGG	hg38|-chr17:2477685-2477707		NM_024086.3 (Exon3)
Plate 1	H02	F-016359-00	CM-016359-04	METTL16	79066	AACCCAGTGCATCTCCACTA	AGG	hg38|+chr17:2420051-2420073		NM_024086.3 (Exon10)
Plate 1	A03	F-011690-00	CM-011690-01	HNRNPA2B1	3181	TCCTCTTCCTCCTCCATAAC	CGG	hg38|+chr7:26193651-26193673		NM_002137.3 (Exon8),NM_031243.2 (Exon9)
Plate 1	A03	F-011690-00	CM-011690-02	HNRNPA2B1	3181	CATTATGACCATTGATGGTA	TGG	hg38|+chr7:26196626-26196648		NM_002137.3 (Exon5),NM_031243.2 (Exon6)
Plate 1	A03	F-011690-00	CM-011690-03	HNRNPA2B1	3181	ATGGTATGGTATTTCTGCAC	TGG	hg38|+chr7:26196640-26196662		NM_002137.3 (Exon5),NM_031243.2 (Exon6)
Plate 1	A03	F-011690-00	CM-011690-04	HNRNPA2B1	3181	TTCATTGGACCGTAGTTAGA	AGG	hg38|+chr7:26193301-26193323		NM_002137.3 (Exon9),NM_031243.2 (Exon10)
Plate 1	B03	F-003977-00	CM-003977-01	IGF2BP1	10642	CCTACCATAAAGGAGCTATA	GGG	hg38|-chr17:49043533-49043555		NM_006546.3 (Exon10),NM_001160423.1 (Exon8)
Plate 1	B03	F-003977-00	CM-003977-02	IGF2BP1	10642	TGATGGAGGCGCTGGCAAAC	CGG	hg38|-chr17:49044062-49044084		NM_006546.3 (Exon11),NM_001160423.1 (Exon9)
Plate 1	B03	F-003977-00	CM-003977-03	IGF2BP1	10642	GGCCATCGAGAATTGTTGCA	GGG	hg38|+chr17:49042293-49042315		NM_006546.3 (Exon9),NM_001160423.1 (Exon7)
Plate 1	B03	F-003977-00	CM-003977-04	IGF2BP1	10642	CCCTATAGCTCCTTTATGGT	AGG	hg38|+chr17:49043533-49043555		NM_006546.3 (Exon10),NM_001160423.1 (Exon8)
Plate 1	C03	F-017705-00	CM-017705-01	IGF2BP2	10644	TTGGCACACAATGGCTTGGT	TGG	hg38|-chr3:185675866-185675888		NM_006548 (Exon8),NM_001291872 (Exon7),NM_001291869 (Exon8),NM_001291873 (Exon7),NM_001007225 (Exon8),NM_001291875 (Exon6),NM_001291874 (Exon7)
Plate 1	C03	F-017705-00	CM-017705-02	IGF2BP2	10644	GATCAGATTGGCTTGTTGCT	GGG	hg38|+chr3:185672652-185672674		NM_006548 (Exon10),NM_001291872 (Exon9),NM_001291869 (Exon10),NM_001291873 (Exon9),NM_001291875 (Exon8)
Plate 1	C03	F-017705-00	CM-017705-03	IGF2BP2	10644	GTTCAACCCTGGGATCAGAT	TGG	hg38|+chr3:185672640-185672662		NM_006548 (Exon10),NM_001291872 (Exon9),NM_001291869 (Exon10),NM_001291873 (Exon9),NM_001291875 (Exon8)
Plate 1	C03	F-017705-00	CM-017705-04	IGF2BP2	10644	GATTTAGAAAGCCATCAACG	TGG	hg38|+chr3:185821016-185821038		NM_001291872 (Exon1),NM_001291873 (Exon1),NM_001291875 (Exon1),NM_001291874 (Exon1)
Plate 1	D03	F-003976-00	CM-003976-01	IGF2BP3	10643	CCATCGAGGCGCTTTCAGGT	GGG	hg38|-chr7:23469931-23469953		NM_006547.2 (Exon1)
Plate 1	D03	F-003976-00	CM-003976-02	IGF2BP3	10643	CATCAGGTGTCTGGTCACGA	GGG	hg38|+chr7:23312785-23312807		NM_006547.2 (Exon14)
Plate 1	D03	F-003976-00	CM-003976-03	IGF2BP3	10643	TCTTACCTCAAACTGCGGGT	AGG	hg38|+chr7:23342058-23342080		NM_006547.2 (Exon10)
Plate 1	D03	F-003976-00	CM-003976-04	IGF2BP3	10643	TATGATGGCTCCAACAAATT	GGG	hg38|+chr7:23351355-23351377		NM_006547.2 (Exon6)
Plate 1	E03	F-019529-00	CM-019529-01	SRSF9	8683	GGTGTCATCCAGTTTACGCA	GGG	hg38|+chr12:120463968-120463990		NM_003769.2 (Exon3)
Plate 1	E03	F-019529-00	CM-019529-02	SRSF9	8683	GCGAGATCGAGCTCAAGAAC	CGG	hg38|-chr12:120469466-120469488		NM_003769.2 (Exon1)
Plate 1	E03	F-019529-00	CM-019529-03	SRSF9	8683	CGGAAATCAGATCTTCTTGT	AGG	hg38|+chr12:120465641-120465663		NM_003769.2 (Exon2)
Plate 1	E03	F-019529-00	CM-019529-04	SRSF9	8683	CAAGTCCTTCTCGCGCACGT	CGG	hg38|+chr12:120469520-120469542		NM_003769.2 (Exon1)
Plate 1	F03	F-012914-00	CM-012914-01	SRSF10	10772	CGTGGCCGACGACACCAGGT	AGG	hg38|-chr1:23980186-23980208		NM_001191007.2 (Exon1),NM_054016.3 (Exon1),NM_001191009.2 (Exon1),NM_001300936.1 (Exon1),NM_001300937.1 (Exon1),NM_001191006.2 (Exon1),NM_001191005.2 (Exon1),NR_034035.2 (Exon1),NM_006625.5 (Exon1)
Plate 1	F03	F-012914-00	CM-012914-02	SRSF10	10772	TTGTACCTACCTGGTGTCGT	CGG	hg38|+chr1:23980181-23980203		NM_001191007.2 (Exon1),NM_054016.3 (Exon1),NM_001191009.2 (Exon1),NM_001300936.1 (Exon1),NM_001300937.1 (Exon1),NM_001191006.2 (Exon1),NM_001191005.2 (Exon1),NR_034035.2 (Exon1),NM_006625.5 (Exon1)
Plate 1	F03	F-012914-00	CM-012914-03	SRSF10	10772	CTGACGAACAGAGACGTGTT	GGG	hg38|+chr1:23980212-23980234		NM_001191007.2 (Exon1),NM_054016.3 (Exon1),NM_001191009.2 (Exon1),NM_001300936.1 (Exon1),NM_001300937.1 (Exon1),NM_001191006.2 (Exon1),NM_001191005.2 (Exon1),NR_034035.2 (Exon1),NM_006625.5 (Exon1)
Plate 1	F03	F-012914-00	CM-012914-04	SRSF10	10772	CCTGACGAACAGAGACGTGT	TGG	hg38|+chr1:23980211-23980233		NM_001191007.2 (Exon1),NM_054016.3 (Exon1),NM_001191009.2 (Exon1),NM_001300936.1 (Exon1),NM_001300937.1 (Exon1),NM_001191006.2 (Exon1),NM_001191005.2 (Exon1),NR_034035.2 (Exon1),NM_006625.5 (Exon1)
Plate 1	G03	F-019631-00	CM-019631-01	FMR1	2332	CTCCAATGGCGCTTTCTACA	AGG	hg38|+chrX:147912209-147912231		NR_033699 (Exon1),NR_033700 (Exon1),NM_001185081 (Exon1),NM_001185075 (Exon1),NM_001185076 (Exon1),NM_002024 (Exon1),NM_001185082 (Exon1)
Plate 1	G03	F-019631-00	CM-019631-02	FMR1	2332	CAAGTTCCAAGGAACTTAGT	AGG	hg38|+chrX:147932742-147932764		NR_033699 (Exon9),NR_033700 (Exon9),NM_001185081 (Exon9),NM_001185075 (Exon9),NM_001185076 (Exon9),NM_002024 (Exon9),NM_001185082 (Exon9)
Plate 1	G03	F-019631-00	CM-019631-03	FMR1	2332	CCAACCCTTGAATTATTGGA	AGG	hg38|-chrX:147937490-147937512		NR_033699 (Exon11),NR_033700 (Exon11),NM_001185081 (Exon11),NM_001185075 (Exon11),NM_001185076 (Exon11),NM_002024 (Exon11),NM_001185082 (Exon11)
Plate 1	G03	F-019631-00	CM-019631-04	FMR1	2332	AGGTCCAACCCTTGAATTAT	TGG	hg38|-chrX:147937494-147937516		NR_033699 (Exon11),NR_033700 (Exon11),NM_001185081 (Exon11),NM_001185075 (Exon11),NM_001185076 (Exon11),NM_002024 (Exon11),NM_001185082 (Exon11)
Plate 1	H03	F-011869-00	CM-011869-01	HNRNPC	3183	TATCAGGAAACACTTCACGA	AGG	hg38|-chr14:21213018-21213040		NM_004500.3 (Exon6),NM_031314.2 (Exon6),NM_001077443.1 (Exon5),NM_001077442.1 (Exon5)
Plate 1	H03	F-011869-00	CM-011869-02	HNRNPC	3183	GATCTGCAGCGGAGATGTAC	GGG	hg38|-chr14:21230996-21231018		NM_004500.3 (Exon4),NM_031314.2 (Exon4),NM_001077443.1 (Exon3),NM_001077442.1 (Exon3)
Plate 1	H03	F-011869-00	CM-011869-03	HNRNPC	3183	CTGGGTCAGCTCCTTCTTAA	TGG	hg38|+chr14:21211880-21211902		NM_004500.3 (Exon7),NM_031314.2 (Exon7),NM_001077443.1 (Exon6),NM_001077442.1 (Exon6)
Plate 1	H03	F-011869-00	CM-011869-04	HNRNPC	3183	ATCATTCTTCATCTCTACTG	CGG	hg38|+chr14:21211550-21211572		NM_004500.3 (Exon8),NM_031314.2 (Exon8),NM_001077443.1 (Exon7),NM_001077442.1 (Exon7)
Plate 1	A04	F-004079-00	CM-004079-01	HNRNPD	3184	GATTGACGCCAGTAAGAACG	AGG	hg38|-chr4:82373456-82373478		NM_002138.3 (Exon1),NM_031370.2 (Exon1),NM_031369.2 (Exon1),NM_001003810.1 (Exon1)
Plate 1	A04	F-004079-00	CM-004079-02	HNRNPD	3184	GTTCTGCTTTATTACCTTTA	AGG	hg38|-chr4:82357372-82357394		NM_002138.3 (Exon5),NM_031370.2 (Exon5),NM_031369.2 (Exon4),NM_001003810.1 (Exon4)
Plate 1	A04	F-004079-00	CM-004079-03	HNRNPD	3184	ACTATGTCGGAGGAGCAGTT	CGG	hg38|-chr4:82373659-82373681		NM_002138.3 (Exon1),NM_031370.2 (Exon1),NM_031369.2 (Exon1),NM_001003810.1 (Exon1)
Plate 1	A04	F-004079-00	CM-004079-04	HNRNPD	3184	GCAGAACCCACGCCTCTTAT	TGG	hg38|+chr4:82357388-82357410		NM_002138.3 (Exon5),NM_031370.2 (Exon5),NM_031369.2 (Exon4),NM_001003810.1 (Exon4)
Plate 1	B04	F-017248-00	CM-017248-01	MSI2	124540	TACCTGGAGCGTTTCGTAGT	GGG	hg38|-chr17:57257528-57257550		NM_138962 (Exon3),NM_170721 (Exon2)
Plate 1	B04	F-017248-00	CM-017248-02	MSI2	124540	GTTATCTGCGAACACAGTAG	TGG	hg38|+chr17:57401414-57401436		NM_138962 (Exon6),NM_170721 (Exon5)
Plate 1	B04	F-017248-00	CM-017248-03	MSI2	124540	CCATGAGTTAGATTCCAAGA	CGG	hg38|+chr17:57258333-57258355		NM_138962 (Exon4),NM_170721 (Exon3)
Plate 1	B04	F-017248-00	CM-017248-04	MSI2	124540	CTTGGAATCTAACTCATGGT	GGG	hg38|-chr17:57258329-57258351		NM_138962 (Exon4),NM_170721 (Exon3)
Plate 1	C04	F-019480-00	CM-019480-01	TRA2A	29896	GCCATTCTCCAATGTCTAAC	CGG	hg38|-chr7:23516384-23516406		NM_013293 (Exon3),NM_001282757 (Exon4),NM_001282759 (Exon5),NM_001282758 (Exon4)
Plate 1	C04	F-019480-00	CM-019480-02	TRA2A	29896	TCTAACCGGAGAAGACATAC	TGG	hg38|-chr7:23516370-23516392		NM_013293 (Exon3),NM_001282757 (Exon4),NM_001282759 (Exon5),NM_001282758 (Exon4)
Plate 1	C04	F-019480-00	CM-019480-03	TRA2A	29896	ATGATAGAGGATATGATCGT	GGG	hg38|-chr7:23506173-23506195		NM_013293 (Exon6),NM_001282757 (Exon7),NM_001282759 (Exon8),NM_001282758 (Exon7)
Plate 1	C04	F-019480-00	CM-019480-04	TRA2A	29896	CATATACACCAGAATACCGG	CGG	hg38|-chr7:23516420-23516442		NM_013293 (Exon3),NM_001282757 (Exon4),NM_001282759 (Exon5),NM_001282758 (Exon4)
Plate 1	D04	F-018411-00	CM-018411-01	LIN28A	79727	ACAGAATACTCCACCAGGTC	CGG	hg38|-chr1:26425403-26425425		NM_024674 (Exon3)
Plate 1	D04	F-018411-00	CM-018411-02	LIN28A	79727	AAGTGGTTCAACGTGCGCAT	GGG	hg38|+chr1:26411487-26411509		NM_024674 (Exon2)
Plate 1	D04	F-018411-00	CM-018411-03	LIN28A	79727	GGGTTCCGGAGCTTGAAGGA	GGG	hg38|+chr1:26425321-26425343		NM_024674 (Exon3)
Plate 1	D04	F-018411-00	CM-018411-04	LIN28A	79727	CTGCCAGAGCATCAGCCATA	TGG	hg38|+chr1:26426317-26426339		NM_024674 (Exon4)
Plate 1	E04	F-026388-00	CM-026388-01	LARP4B	23185	TGCCGCAGATGAGATTTACT	AGG	hg38|+chr10:825290-825312		NM_015155.2 (Exon13)
Plate 1	E04	F-026388-00	CM-026388-02	LARP4B	23185	GTATGTGCCAATCACAACGG	TGG	hg38|-chr10:842995-843017		NM_015155.2 (Exon7)
Plate 1	E04	F-026388-00	CM-026388-03	LARP4B	23185	GTGCGTTGCTGACCACGTCT	GGG	hg38|+chr10:829406-829428		NM_015155.2 (Exon11)
Plate 1	E04	F-026388-00	CM-026388-04	LARP4B	23185	TACCTGACTCAAAGGTGGGA	TGG	hg38|+chr10:884444-884466		NM_015155.2 (Exon3)
Plate 1	F04	F-008844-00	CM-008844-01	YWHAG	7532	GTGCTCTTTGCTGATCTCGT	GGG	hg38|+chr7:76329829-76329851		NM_012479 (Exon2)
Plate 1	F04	F-008844-00	CM-008844-02	YWHAG	7532	GATGAGCGTGGAGTCCTTGT	AGG	hg38|+chr7:76329655-76329677		NM_012479 (Exon2)
Plate 1	F04	F-008844-00	CM-008844-03	YWHAG	7532	AGTTAAGAGCCAGGCCTAAT	CGG	hg38|+chr7:76329786-76329808		NM_012479 (Exon2)
Plate 1	F04	F-008844-00	CM-008844-04	YWHAG	7532	TTTCGTTCCTCATTCGACAG	TGG	hg38|+chr7:76330193-76330215		NM_012479 (Exon2)
Plate 1	G04	F-016057-00	CM-016057-01	CAPRIN1	4076	TAATAGGGCTGATTGCTACG	TGG	hg38|-chr11:34096565-34096587		NM_203364.2 (Exon16),NM_005898.4 (Exon16)
Plate 1	G04	F-016057-00	CM-016057-02	CAPRIN1	4076	GTGGTTACCAGTCACTTGAT	GGG	hg38|-chr11:34096512-34096534		NM_203364.2 (Exon16),NM_005898.4 (Exon16)
Plate 1	G04	F-016057-00	CM-016057-03	CAPRIN1	4076	TTGATAGCCAGAGTAATCCC	GGG	hg38|-chr11:34097271-34097293		NM_203364.2 (Exon17),NM_005898.4 (Exon17)
Plate 1	G04	F-016057-00	CM-016057-04	CAPRIN1	4076	CAATAAAGAAGACAGCACGT	CGG	hg38|+chr11:34076246-34076268		NM_203364.2 (Exon5),NM_005898.4 (Exon5)
Plate 1	H04	F-024337-00	CM-024337-01	RBM27	54439	GGTGGGAAAGGAATCATACT	TGG	hg38|-chr5:146233530-146233552		NM_018989 (Exon7)
Plate 1	H04	F-024337-00	CM-024337-02	RBM27	54439	GCAAAGACCGGGATCCAAAT	AGG	hg38|+chr5:146229881-146229903		NM_018989 (Exon5)
Plate 1	H04	F-024337-00	CM-024337-03	RBM27	54439	CCATGTTCACGAGAGTACAT	GGG	hg38|-chr5:146251716-146251738		NM_018989 (Exon9)
Plate 1	H04	F-024337-00	CM-024337-04	RBM27	54439	TAGTAATACTAGGAGCTTCT	GGG	hg38|-chr5:146254968-146254990		NM_018989 (Exon10)
Plate 1	A05	F-016319-00	CM-016319-01	GNL3	26354	TACCTGTCGAGCATCAGCCT	GGG	hg38|-chr3:52693027-52693049		NM_014366 (Exon10),NM_206826 (Exon10),NM_206825 (Exon10)
Plate 1	A05	F-016319-00	CM-016319-02	GNL3	26354	CTGCAGCAACTTCCAGACGT	GGG	hg38|-chr3:52686138-52686160		NM_206825 (Exon1)
Plate 1	A05	F-016319-00	CM-016319-03	GNL3	26354	ATATAGGTGAACAGTCTACA	AGG	hg38|+chr3:52694187-52694209		NM_014366 (Exon15),NM_206826 (Exon15),NM_206825 (Exon15)
Plate 1	A05	F-016319-00	CM-016319-04	GNL3	26354	GGCCTTTGGAAACTTCTTGG	AGG	hg38|+chr3:52691005-52691027		NM_014366 (Exon8),NM_206826 (Exon8),NM_206825 (Exon8)
Plate 1	B05	F-017647-00	CM-017647-01	RTCB	51493	CTGTACCTGACGGGTTAAGA	AGG	hg38|+chr22:32396068-32396090		NM_014306.4 (Exon8)
Plate 1	B05	F-017647-00	CM-017647-02	RTCB	51493	CATGTAGGTCCAAGTCATCA	GGG	hg38|+chr22:32395166-32395188		NM_014306.4 (Exon9)
Plate 1	B05	F-017647-00	CM-017647-03	RTCB	51493	TACCTCTTCCATAACCAGTT	TGG	hg38|+chr22:32392237-32392259		NM_014306.4 (Exon11)
Plate 1	B05	F-017647-00	CM-017647-04	RTCB	51493	ATAATGGTTGCCTGCTCCCA	GGG	hg38|+chr22:32398071-32398093		NM_014306.4 (Exon7)
Plate 1	C05	F-017425-00	CM-017425-01	ZC3H7B	23264	GCTGGCGTGGCAGATCAGGT	AGG	hg38|+chr22:41332210-41332232		NM_017590 (Exon7)
Plate 1	C05	F-017425-00	CM-017425-02	ZC3H7B	23264	GTGCAAGCTGCATGTCAATA	GGG	hg38|+chr22:41325876-41325898		NM_017590 (Exon4)
Plate 1	C05	F-017425-00	CM-017425-03	ZC3H7B	23264	GCTCACCAGCGAGTCCAGGA	GGG	hg38|-chr22:41339175-41339197		NM_017590 (Exon9)
Plate 1	C05	F-017425-00	CM-017425-04	ZC3H7B	23264	CTCCTGAACGATGTCTTCGT	GGG	hg38|-chr22:41351567-41351589		NM_017590 (Exon17)
Plate 1	D05	F-018897-00	CM-018897-01	ZC3H13	23091	GGTCACCAGAAAGACCTACA	GGG	hg38|-chr13:46042254-46042276		NM_015070 (Exon4)
Plate 1	D05	F-018897-00	CM-018897-02	ZC3H13	23091	TCGTGATGCCCATGACTACA	GGG	hg38|-chr13:45985492-45985514		NM_015070 (Exon10)
Plate 1	D05	F-018897-00	CM-018897-03	ZC3H13	23091	GAGAGATGCCAGAGATACTA	GGG	hg38|-chr13:45985621-45985643		NM_015070 (Exon10)
Plate 1	D05	F-018897-00	CM-018897-04	ZC3H13	23091	GGAGTCATCCTCACCTGTTA	GGG	hg38|-chr13:46042163-46042185		NM_015070 (Exon4)
Plate 1	E05	F-007069-00	CM-007069-01	CBLL1	79872	GTGGACCACCATGTTGAGGT	GGG	hg38|-chr7:107758923-107758945		NM_001284291.1 (Exon6),NM_024814.3 (Exon6),NR_024199.2 (Exon7)
Plate 1	E05	F-007069-00	CM-007069-02	CBLL1	79872	GGAGGAGGATGATTCATATA	AGG	hg38|-chr7:107758891-107758913		NM_001284291.1 (Exon6),NM_024814.3 (Exon6),NR_024199.2 (Exon7)
Plate 1	E05	F-007069-00	CM-007069-03	CBLL1	79872	TCATGTGTAGCATTGTTCAA	GGG	hg38|+chr7:107758193-107758215		NM_001284291.1 (Exon6),NM_024814.3 (Exon6),NR_024199.2 (Exon7)
Plate 1	E05	F-007069-00	CM-007069-04	CBLL1	79872	TCATGTGGCACATGTTGCAA	AGG	hg38|-chr7:107758432-107758454		NM_001284291.1 (Exon6),NM_024814.3 (Exon6),NR_024199.2 (Exon7)
Plate 1	F05	F-014226-00	CM-014226-01	METTL4	64863	GCGTCAAGTGGTAAAGTAAT	GGG	hg38|+chr18:2554914-2554936		NM_022840.4 (Exon4),NM_001308401.1 (Exon4)
Plate 1	F05	F-014226-00	CM-014226-02	METTL4	64863	TGGTACACCAGTTGTCAGCT	GGG	hg38|-chr18:2567187-2567209		NM_022840.4 (Exon2),NM_001308401.1 (Exon2)
Plate 1	F05	F-014226-00	CM-014226-03	METTL4	64863	TACACCAGTTGTCAGCTGGG	TGG	hg38|-chr18:2567184-2567206		NM_022840.4 (Exon2),NM_001308401.1 (Exon2)
Plate 1	F05	F-014226-00	CM-014226-04	METTL4	64863	TGAACAGCTGGAGTTATATA	AGG	hg38|+chr18:2566903-2566925		NM_022840.4 (Exon2),NM_001308401.1 (Exon2)
Plate 1	G05	F-006671-00	CM-006671-01	TRDMT1	1787	TACCTTGTGAATGGCTGGCA	GGG	hg38|+chr10:17168838-17168860		NM_004412.5 (Exon3)
Plate 1	G05	F-006671-00	CM-006671-02	TRDMT1	1787	CTGTATACCTGCACAAGTGG	TGG	hg38|-chr10:17174634-17174656		NM_004412.5 (Exon2),NM_004412.5 (Exon2)
Plate 1	G05	F-006671-00	CM-006671-03	TRDMT1	1787	ACTGTGATACCTACAGAGGT	TGG	hg38|+chr10:17160291-17160313		NM_004412.5 (Exon6)
Plate 1	G05	F-006671-00	CM-006671-04	TRDMT1	1787	CGTTGAGACTATTTCCAAGT	AGG	hg38|+chr10:17149081-17149103		NM_004412.5 (Exon11),NM_004412.5 (Exon11)
Plate 1	H05	F-020084-00	CM-020084-01	NOP2	4839	GGTATCATTCTGTTTCTGGA	AGG	hg38|+chr12:6557104-6557126		NM_001258310.1 (Exon17),NM_006170.3 (Exon16),NM_001258309.1 (Exon17),NM_001258308.1 (Exon16),NM_001033714.2 (Exon16)
Plate 1	H05	F-020084-00	CM-020084-02	NOP2	4839	GAACGGATGGGAGACACAGT	GGG	hg38|+chr12:6557063-6557085		NM_001258310.1 (Exon17),NM_006170.3 (Exon16),NM_001258309.1 (Exon17),NM_001258308.1 (Exon16),NM_001033714.2 (Exon16)
Plate 1	H05	F-020084-00	CM-020084-03	NOP2	4839	GCCTCCTTCCAGAAGCTGAA	TGG	hg38|-chr12:6557477-6557499		NM_001258310.1 (Exon17),NM_006170.3 (Exon16),NM_001258309.1 (Exon17),NM_001258308.1 (Exon16),NM_001033714.2 (Exon16)
Plate 1	H05	F-020084-00	CM-020084-04	NOP2	4839	GAAACAGCAACATCCCAAGA	AGG	hg38|-chr12:6557499-6557521		NM_001258310.1 (Exon17),NM_006170.3 (Exon16),NM_001258309.1 (Exon17),NM_001258308.1 (Exon16),NM_001033714.2 (Exon16)
Plate 1	A06	F-018217-00	CM-018217-01	NSUN2	54888	CTGAATCCTTACTCAATAGG	TGG	hg38|+chr5:6606808-6606830		NR_037947 (Exon13),NM_017755 (Exon14),NM_001193455 (Exon13)
Plate 1	A06	F-018217-00	CM-018217-02	NSUN2	54888	GACGGACTTTCCAGCTTAGA	GGG	hg38|+chr5:6607284-6607306		NR_037947 (Exon12),NM_017755 (Exon13),NM_001193455 (Exon12)
Plate 1	A06	F-018217-00	CM-018217-03	NSUN2	54888	ATGTGTCTAATGAACTGCCA	GGG	hg38|-chr5:6611758-6611780		NR_037947 (Exon9),NM_017755 (Exon10),NM_001193455 (Exon9)
Plate 1	A06	F-018217-00	CM-018217-04	NSUN2	54888	GCTGTTCGAGCACTACTACC	AGG	hg38|-chr5:6632693-6632715		NR_037947 (Exon2),NM_017755 (Exon2),NM_001193455 (Exon2)
Plate 1	B06	F-017819-00	CM-017819-01	NSUN3	63899	AGTGTTGGCTCTGGAATTAA	GGG	hg38|+chr3:94084353-94084375		NM_022072 (Exon3),NM_022072.3 (Exon3)
Plate 1	B06	F-017819-00	CM-017819-02	NSUN3	63899	GGCTATCACACACTCTCTCA	GGG	hg38|+chr3:94084201-94084223		NM_022072 (Exon3),NM_022072.3 (Exon3)
Plate 1	B06	F-017819-00	CM-017819-03	NSUN3	63899	CATAGGCATGATGTTACCGT	GGG	hg38|-chr3:94126312-94126334		NM_022072 (Exon6),NM_022072.3 (Exon6)
Plate 1	B06	F-017819-00	CM-017819-04	NSUN3	63899	GAGGTGGCTAAGGCAGACGT	TGG	hg38|+chr3:94094177-94094199		NM_022072 (Exon4),NM_022072.3 (Exon4)
Plate 1	C06	F-027291-00	CM-027291-01	NSUN4	387338	GGACTCATCCAGCTGCAATA	AGG	hg38|-chr1:46341814-46341836		NM_001256127 (Exon1)
Plate 1	C06	F-027291-00	CM-027291-02	NSUN4	387338	GAGTGGCGGTCTGTGGTACA	GGG	hg38|-chr1:46360719-46360741		NM_001256127 (Exon5),NR_045789 (Exon6),NR_045791 (Exon4),NR_045790 (Exon4),NM_001256128 (Exon5),NM_199044 (Exon5),NM_199044.3 (Exon5),NM_001256128.1 (Exon5),NM_001256127.1 (Exon5),NR_045791.1 (Exon4),NR_045790.1 (Exon4),NR_045789.1 (Exon6)
Plate 1	C06	F-027291-00	CM-027291-03	NSUN4	387338	TCAAGTTCGAGTTACCTCAT	GGG	hg38|+chr1:46352962-46352984		NM_001256127 (Exon4),NR_045789 (Exon5),NR_045791 (Exon3),NR_045790 (Exon3),NM_001256128 (Exon4),NM_199044 (Exon4),NM_199044.3 (Exon4),NM_001256128.1 (Exon4),NM_001256127.1 (Exon4),NR_045791.1 (Exon3),NR_045790.1 (Exon3),NR_045789.1 (Exon5)
Plate 1	C06	F-027291-00	CM-027291-04	NSUN4	387338	CAGTACGTGCCTTGAAGACA	GGG	hg38|-chr1:46341853-46341875		NM_001256127 (Exon1)
Plate 1	D06	F-021349-00	CM-021349-01	NSUN5	55695	GATCACAGCATCCAGCACGG	CGG	hg38|+chr7:73308485-73308507		NM_001168347 (Exon2),NM_001168348 (Exon2),NM_148956 (Exon2),NM_018044 (Exon2)
Plate 1	D06	F-021349-00	CM-021349-02	NSUN5	55695	GCAGCTTCTTCTCCGCACGG	AGG	hg38|+chr7:73308448-73308470		NM_001168347 (Exon2),NM_001168348 (Exon2),NM_148956 (Exon2),NM_018044 (Exon2)
Plate 1	D06	F-021349-00	CM-021349-03	NSUN5	55695	GGCCGATGGAAGGCTCTGTT	GGG	hg38|-chr7:73307687-73307709		NM_001168347 (Exon3),NM_148956 (Exon3),NM_018044 (Exon3)
Plate 1	D06	F-021349-00	CM-021349-04	NSUN5	55695	TCATGGTAGCGTGGATCCGA	GGG	hg38|+chr7:73304271-73304293		NM_001168347 (Exon7),NM_001168348 (Exon7),NM_148956 (Exon7),NM_018044 (Exon7)
Plate 1	E06	F-018822-00	CM-018822-01	NSUN6	221078	CTCTGTCCCATTCCACTACA	GGG	hg38|+chr10:18551899-18551921		NM_182543.3 (Exon9)
Plate 1	E06	F-018822-00	CM-018822-02	NSUN6	221078	GCAGTACACTGTCAAATGAA	GGG	hg38|+chr10:18609865-18609887		NM_182543.3 (Exon6)
Plate 1	E06	F-018822-00	CM-018822-03	NSUN6	221078	ACAAACCTGGGTCCAATAAC	AGG	hg38|+chr10:18642470-18642492		NM_182543.3 (Exon3)
Plate 1	E06	F-018822-00	CM-018822-04	NSUN6	221078	GGAATTCAGCCCTAACAATA	AGG	hg38|+chr10:18586013-18586035		NM_182543.3 (Exon8)
Plate 1	F06	F-018156-00	CM-018156-01	NSUN7	79730	ACATCCTTCCAGAAACAGTT	AGG	hg38|+chr4:40774333-40774355		NM_024677.4 (Exon5)
Plate 1	F06	F-018156-00	CM-018156-02	NSUN7	79730	GTTGGCTGCCATGACATAAA	CGG	hg38|-chr4:40750827-40750849		NM_024677.4 (Exon2)
Plate 1	F06	F-018156-00	CM-018156-03	NSUN7	79730	ACACCCAGTCCTGAACAACG	AGG	hg38|-chr4:40790685-40790707		NM_024677.4 (Exon8)
Plate 1	F06	F-018156-00	CM-018156-04	NSUN7	79730	CTCCTTGAGAGTGATCTTTA	AGG	hg38|-chr4:40794385-40794407		NM_024677.4 (Exon9)

### Sheet: Arrayed CRISPR
Individual, Edit-R predesigned, synthetic CRISPR RNA (crRNA) oligos
Cherry-pick crRNA Library Plate G-CUSTOM-444100
Most Efficient	Plate	Well	Catalog Number	Gene Symbol	Gene ID	Sequence	PAM	Genomic Location	Alternate Id	Accession Exons
	Plate 1	A01	CM-005170-01	METTL3	56339	TAGGCACTGGGCTGTCACTA	CGG	hg38|+chr14:21503822-21503844		NM_019852.4 (Exon2)
	Plate 1	B01	CM-005170-02	METTL3	56339	CTGAAGTGCAGCTTGCGACA	GGG	hg38|+chr14:21501728-21501750		NM_019852.4 (Exon4)
X	Plate 1	C01	CM-005170-03	METTL3	56339	TCATCTGTCAGGGTCCCATA	GGG	hg38|+chr14:21500564-21500586		NM_019852.4 (Exon6)
	Plate 1	D01	CM-005170-04	METTL3	56339	TCTGAACCAACAGTCCACTA	AGG	hg38|-chr14:21503190-21503212		NM_019852.4 (Exon3)
	Plate 1	E01	CM-005170-05	METTL3	56339	CCATGTGAATATCCCAGGGT	GGG	hg38|+chr14:21500592-21500614		NM_019852.4 (Exon6)
	Plate 1	F01	CM-014169-01	METTL14	57721	CTGATGAGCTCCCTCAGTTT	AGG	hg38|-chr4:118694462-118694484		NM_020961 (Exon6)
	Plate 1	G01	CM-014169-02	METTL14	57721	ATTTGGAGCAGAGGTATCAT	AGG	hg38|-chr4:118689375-118689397		NM_020961 (Exon3)
X	Plate 1	H01	CM-014169-03	METTL14	57721	TTCTGTACAACCAGTCAAGT	AGG	hg38|-chr4:118710079-118710101		NM_020961 (Exon11)
	Plate 1	A02	CM-014169-04	METTL14	57721	CTGTGAAGCGTAGCACAGAC	GGG	hg38|+chr4:118705639-118705661		NM_020961 (Exon10)
	Plate 1	B02	CM-014169-05	METTL14	57721	TAGACCTCAGAATTTCATCA	GGG	hg38|+chr4:118692040-118692062		NM_020961 (Exon5)
X	Plate 1	C02	CM-017323-01	WTAP	9589	GCATATGTACAAGCTTTGGA	GGG	hg38|+chr6:159742104-159742126		NM_004906.4 (Exon4),NM_152858.2 (Exon4),NM_152857.2 (Exon4),NM_001270533.1 (Exon4),NM_001270532.1 (Exon4),NM_001270531.1 (Exon4)
	Plate 1	D02	CM-017323-02	WTAP	9589	CTTGGGAAGAGGTTCTTCGT	TGG	hg38|-chr6:159736270-159736292		NM_004906.4 (Exon2),NM_152858.2 (Exon2),NM_152857.2 (Exon2),NM_001270533.1 (Exon2),NM_001270532.1 (Exon2),NM_001270531.1 (Exon2)
	Plate 1	E02	CM-017323-03	WTAP	9589	CGAAGAACCTCTTCCCAAGA	AGG	hg38|+chr6:159736274-159736296		NM_004906.4 (Exon2),NM_152858.2 (Exon2),NM_152857.2 (Exon2),NM_001270533.1 (Exon2),NM_001270532.1 (Exon2),NM_001270531.1 (Exon2)
	Plate 1	F02	CM-017323-04	WTAP	9589	CAAGAGATGAGTTAATTCTA	AGG	hg38|+chr6:159739024-159739046		NM_004906.4 (Exon3),NM_152858.2 (Exon3),NM_152857.2 (Exon3),NM_001270533.1 (Exon3),NM_001270532.1 (Exon3),NM_001270531.1 (Exon3)
	Plate 1	G02	CM-017323-05	WTAP	9589	AGCATATGTACAAGCTTTGG	AGG	hg38|+chr6:159742103-159742125		NM_004906.4 (Exon4),NM_152858.2 (Exon4),NM_152857.2 (Exon4),NM_001270533.1 (Exon4),NM_001270532.1 (Exon4),NM_001270531.1 (Exon4)
X	Plate 1	H02	CM-019278-01	KIAA1429	25962	TTGTGGCTTGCAGCACACCA	GGG	hg38|+chr8:94519385-94519407	VIRMA	NM_015496 (Exon9),NM_183009 (Exon9)
	Plate 1	A03	CM-019278-02	KIAA1429	25962	TATGGATCATATGTCATAGG	AGG	hg38|+chr8:94527222-94527244	VIRMA	NM_015496 (Exon8),NM_183009 (Exon8)
	Plate 1	B03	CM-019278-03	KIAA1429	25962	TGTCTTACCTAAAGAGAACA	GGG	hg38|+chr8:94526215-94526237	VIRMA	NM_015496 (Exon8),NM_183009 (Exon8)
	Plate 1	C03	CM-019278-04	KIAA1429	25962	ATGAAGTCTTCTCTGCTAAA	TGG	hg38|+chr8:94526509-94526531	VIRMA	NM_015496 (Exon8),NM_183009 (Exon8)
	Plate 1	D03	CM-019278-05	KIAA1429	25962	ATCGTTGGGAAAGACTTAAC	AGG	hg38|+chr8:94526277-94526299	VIRMA	NM_015496 (Exon8),NM_183009 (Exon8)
	Plate 1	E03	CM-004987-01	ZNF217	7764	GTGGGCTTCTCCTTGCTACT	GGG	hg38|+chr20:53581703-53581725		NM_006526 (Exon1)
	Plate 1	F03	CM-004987-02	ZNF217	7764	CTTGGGATCCGCGTCCACGG	AGG	hg38|+chr20:53581729-53581751		NM_006526 (Exon1)
	Plate 1	G03	CM-004987-03	ZNF217	7764	CTGTGGGACTTCAGGTTACT	TGG	hg38|+chr20:53576299-53576321		NM_006526 (Exon3)
	Plate 1	H03	CM-004987-04	ZNF217	7764	TAGTCCAGCAACGATCAACG	AGG	hg38|-chr20:53582223-53582245		NM_006526 (Exon1)
	Plate 1	A04	CM-004987-05	ZNF217	7764	CTCCCGTCCACAGACATGGT	GGG	hg38|+chr20:53581583-53581605		NM_006526 (Exon1)
	Plate 1	E04	CM-004159-01	FTO	79068	TAAGGTTCCTCTTTCAGGTA	TGG	hg38|-chr16:53826377-53826399		NM_001080432.2 (Exon3),NM_001080432.2 (Exon3)
	Plate 1	F04	CM-004159-02	FTO	79068	CCTGGTGTTCAGGTACTTGT	AGG	hg38|-chr16:53826054-53826076		NM_001080432.2 (Exon3),NM_001080432.2 (Exon3)
	Plate 1	G04	CM-004159-03	FTO	79068	GCTTCTCGGAGAATTAGTTT	AGG	hg38|-chr16:53825879-53825901		NM_001080432.2 (Exon3),NM_001080432.2 (Exon3)
	Plate 1	H04	CM-004159-04	FTO	79068	ACTAAACCGAGGTTGTGAAC	CGG	hg38|-chr16:53873822-53873844		NM_001080432.2 (Exon5),NM_001080432.2 (Exon5)
	Plate 1	A05	CM-004159-05	FTO	79068	GAGGATGACTCTCATCTCGA	AGG	hg38|+chr16:53844172-53844194		NM_001080432.2 (Exon4),NM_001080432.2 (Exon4)
	Plate 1	B05	CM-004281-01	ALKBH5	54890	GTCCTAAACTGAGTACCTGT	GGG	hg38|-chr17:18206964-18206986		NM_017758.3 (Exon3)
	Plate 1	C05	CM-004281-02	ALKBH5	54890	ACTGGTTCCGACACCCGAAT	AGG	hg38|-chr17:18184949-18184971		NM_017758.3 (Exon1)
	Plate 1	D05	CM-004281-03	ALKBH5	54890	CCTGTACAACGAGCACACGG	TGG	hg38|+chr17:18184594-18184616		NM_017758.3 (Exon1)
	Plate 1	E05	CM-004281-04	ALKBH5	54890	GTCATCAACGACTACCAGCC	CGG	hg38|+chr17:18184814-18184836		NM_017758.3 (Exon1)
	Plate 1	F05	CM-004281-05	ALKBH5	54890	GTGGTGTCCCGCGCTGAGAA	GGG	hg38|+chr17:18184571-18184593		NM_017758.3 (Exon1)
	Plate 1	G05	CM-018095-01	YTHDF1	54915	ATGTGCCGGAGCTGGTTATT	GGG	hg38|+chr20:63202465-63202487		NM_017798.3 (Exon4)
	Plate 1	H05	CM-018095-02	YTHDF1	54915	GCAATGGCAGCCCACGAGGT	CGG	hg38|+chr20:63203227-63203249		NM_017798.3 (Exon4)
	Plate 1	A06	CM-018095-03	YTHDF1	54915	TTGTCCCACCGTTGCCAGAA	AGG	hg38|+chr20:63203273-63203295		NM_017798.3 (Exon4)
	Plate 1	B06	CM-018095-04	YTHDF1	54915	GGTGTAGCTGCTCCCATACG	CGG	hg38|+chr20:63203484-63203506		NM_017798.3 (Exon4)
	Plate 1	C06	CM-018095-05	YTHDF1	54915	AGTTTCAAAGCCGACCTCGT	GGG	hg38|-chr20:63203237-63203259		NM_017798.3 (Exon4)
	Plate 1	D06	CM-021009-01	YTHDF2	51441	TATGCACCTAGCTCCTTAGG	TGG	hg38|+chr1:28742733-28742755		NM_001172828 (Exon3),NM_001173128 (Exon5),NM_016258 (Exon4)
	Plate 1	E06	CM-021009-02	YTHDF2	51441	GTGGGATTGACTTCTCAGCA	TGG	hg38|+chr1:28742650-28742672		NM_001172828 (Exon3),NM_001173128 (Exon5),NM_016258 (Exon4)
	Plate 1	F06	CM-021009-03	YTHDF2	51441	GCCCAAACATTGCATCTGGT	AGG	hg38|-chr1:28742567-28742589		NM_001172828 (Exon3),NM_001173128 (Exon5),NM_016258 (Exon4)
	Plate 1	G06	CM-021009-04	YTHDF2	51441	ACTGTAGTAACTGGGTAAGT	AGG	hg38|-chr1:28742431-28742453		NM_001172828 (Exon3),NM_001173128 (Exon5),NM_016258 (Exon4)
X	Plate 1	H06	CM-021009-05	YTHDF2	51441	AAGAAATGGAGTGCTACCTA	GGG	hg38|-chr1:28742599-28742621		NM_001172828 (Exon3),NM_001173128 (Exon5),NM_016258 (Exon4)
	Plate 1	A07	CM-017080-01	YTHDF3	253943	GGATGCACTTCTACACTAGA	AGG	hg38|-chr8:63187167-63187189		NM_001277818 (Exon4),NM_001277817 (Exon4),NM_001277814 (Exon5),NM_152758 (Exon4),NM_001277816 (Exon3),NM_001277813 (Exon5),NM_001277815 (Exon5)
	Plate 1	B07	CM-017080-02	YTHDF3	253943	CTGGGTAGCTCCTCGTAACA	GGG	hg38|+chr8:63187070-63187092		NM_001277818 (Exon4),NM_001277817 (Exon4),NM_001277814 (Exon5),NM_152758 (Exon4),NM_001277816 (Exon3),NM_001277813 (Exon5),NM_001277815 (Exon5)
	Plate 1	C07	CM-017080-03	YTHDF3	253943	GTGTCTGGTCTCAGGATAAG	TGG	hg38|+chr8:63187480-63187502		NM_001277818 (Exon4),NM_001277817 (Exon4),NM_001277814 (Exon5),NM_152758 (Exon4),NM_001277816 (Exon3),NM_001277813 (Exon5),NM_001277815 (Exon5)
	Plate 1	D07	CM-017080-04	YTHDF3	253943	ATGGATGGAGCATAGTAACT	AGG	hg38|-chr8:63186183-63186205		NM_001277818 (Exon4),NM_001277817 (Exon4),NM_001277814 (Exon5),NM_152758 (Exon4),NM_001277816 (Exon3),NM_001277813 (Exon5),NM_001277815 (Exon5)
	Plate 1	E07	CM-017080-05	YTHDF3	253943	ATGTATGGATCTGACATTGG	TGG	hg38|-chr8:63186159-63186181		NM_001277818 (Exon4),NM_001277817 (Exon4),NM_001277814 (Exon5),NM_152758 (Exon4),NM_001277816 (Exon3),NM_001277813 (Exon5),NM_001277815 (Exon5)
	Plate 1	F07	CM-015332-01	YTHDC1	91746	GCTGGAAGCACCCAGTGTAT	AGG	hg38|+chr4:68330056-68330078		NM_001031732.2 (Exon9),NM_133370.2 (Exon8)
	Plate 1	G07	CM-015332-02	YTHDC1	91746	TTAATTTCTTCTCATTTACA	GGG	hg38|+chr4:68330271-68330293		NM_001031732.2 (Exon8),NM_133370.2 (Exon7)
	Plate 1	H07	CM-015332-03	YTHDC1	91746	TGTCTCGTCTGTTATCTCTA	GGG	hg38|+chr4:68314194-68314216		NM_001031732.2 (Exon17),NM_133370.2 (Exon16)
	Plate 1	A08	CM-015332-04	YTHDC1	91746	TATGGCTCTGACCATGAGAC	TGG	hg38|-chr4:68337353-68337375		NM_001031732.2 (Exon4),NM_133370.2 (Exon4)
	Plate 1	B08	CM-015332-05	YTHDC1	91746	CAGATCCAGCCAGTCTTCTA	AGG	hg38|-chr4:68337396-68337418		NM_001031732.2 (Exon4),NM_133370.2 (Exon4)
	Plate 1	C08	CM-014220-01	YTHDC2	64848	GGTTTGCTGACAGTACACAT	AGG	hg38|+chr5:113553665-113553687		NM_022828.3 (Exon14)
	Plate 1	D08	CM-014220-02	YTHDC2	64848	GGTATTGCTTCGTACATTGA	TGG	hg38|+chr5:113534344-113534366		NM_022828.3 (Exon6)
	Plate 1	E08	CM-014220-03	YTHDC2	64848	ACTTGAGACCAAGGTTTAGA	TGG	hg38|-chr5:113581483-113581505		NM_022828.3 (Exon25)
	Plate 1	F08	CM-014220-04	YTHDC2	64848	CTTGGAGGTCAAATAATAGT	AGG	hg38|+chr5:113581637-113581659		NM_022828.3 (Exon25)
	Plate 1	G08	CM-014220-05	YTHDC2	64848	GCTGGTTTCAGCAATATTGG	TGG	hg38|-chr5:113553949-113553971		NM_022828.3 (Exon16)
	Plate 1	H08	CM-010854-01	RBM15	64783	AGGATGATCAGCGAGCTAAC	CGG	hg38|+chr1:110340505-110340527		NM_022768 (Exon1),NM_001201545 (Exon1)
	Plate 1	A09	CM-010854-02	RBM15	64783	GTGAGCGGAGCAAGAAGTTA	GGG	hg38|+chr1:110339608-110339630		NM_022768 (Exon1),NM_001201545 (Exon1)
	Plate 1	B09	CM-010854-03	RBM15	64783	GTCGATCTGGGCCACCAAGT	GGG	hg38|-chr1:110340944-110340966		NM_022768 (Exon1),NM_001201545 (Exon1)
	Plate 1	C09	CM-010854-04	RBM15	64783	GTGCCGGTGACCACCTACAG	AGG	hg38|-chr1:110340229-110340251		NM_022768 (Exon1),NM_001201545 (Exon1)
	Plate 1	D09	CM-010854-05	RBM15	64783	TTGGCTCAAGACTGTATGCA	GGG	hg38|-chr1:110340425-110340447		NM_022768 (Exon1),NM_001201545 (Exon1)
	Plate 1	F09	CM-018823-01	RBM15B	29890	TGGGTGCCGGAAATTCACGT	AGG	hg38|-chr3:51391947-51391969		NM_013286.4 (Exon1)
	Plate 1	G09	CM-018823-02	RBM15B	29890	GTGAGCAGCTCATAATGCAC	AGG	hg38|-chr3:51392918-51392940		NM_013286.4 (Exon1)
	Plate 1	H09	CM-018823-03	RBM15B	29890	GGCTACCTCCCGCTACACGG	AGG	hg38|+chr3:51392150-51392172		NM_013286.4 (Exon1)
	Plate 1	A10	CM-003773-01	ELAVL1	1994	GAGCCCGCTGATGTACAAGT	TGG	hg38|+chr19:7973816-7973838		NM_001419 (Exon4)
	Plate 1	B10	CM-003773-02	ELAVL1	1994	TGTGAACTACGTGACCGCGA	AGG	hg38|-chr19:7981142-7981164		NM_001419 (Exon3)
	Plate 1	C10	CM-003773-03	ELAVL1	1994	CCTCCGACCGTTTGTCAAAC	CGG	hg38|+chr19:7967743-7967765		NM_001419 (Exon5)
	Plate 1	D10	CM-016359-01	METTL16	79066	TCTGACGTGTACTCTCCTAA	GGG	hg38|-chr17:2477830-2477852		NM_024086.3 (Exon3)
	Plate 1	E10	CM-016359-02	METTL16	79066	TTGAGTCTCAAGGGAACTGT	GGG	hg38|+chr17:2477763-2477785		NM_024086.3 (Exon3)
	Plate 1	F10	CM-016359-03	METTL16	79066	CTCCGAAGAGGAATTGACAT	AGG	hg38|-chr17:2477685-2477707		NM_024086.3 (Exon3)
	Plate 1	G10	CM-011690-01	HNRNPA2B1	3181	TCCTCTTCCTCCTCCATAAC	CGG	hg38|+chr7:26193651-26193673		NM_002137.3 (Exon8),NM_031243.2 (Exon9)
	Plate 1	H10	CM-011690-02	HNRNPA2B1	3181	CATTATGACCATTGATGGTA	TGG	hg38|+chr7:26196626-26196648		NM_002137.3 (Exon5),NM_031243.2 (Exon6)
	Plate 1	A11	CM-011690-03	HNRNPA2B1	3181	ATGGTATGGTATTTCTGCAC	TGG	hg38|+chr7:26196640-26196662		NM_002137.3 (Exon5),NM_031243.2 (Exon6)
	Plate 1	B11	CM-003977-01	IGF2BP1	10642	CCTACCATAAAGGAGCTATA	GGG	hg38|-chr17:49043533-49043555		NM_006546.3 (Exon10),NM_001160423.1 (Exon8)
	Plate 1	C11	CM-003977-02	IGF2BP1	10642	TGATGGAGGCGCTGGCAAAC	CGG	hg38|-chr17:49044062-49044084		NM_006546.3 (Exon11),NM_001160423.1 (Exon9)
	Plate 1	D11	CM-003977-03	IGF2BP1	10642	GGCCATCGAGAATTGTTGCA	GGG	hg38|+chr17:49042293-49042315		NM_006546.3 (Exon9),NM_001160423.1 (Exon7)
	Plate 1	E11	CM-017705-01	IGF2BP2	10644	TTGGCACACAATGGCTTGGT	TGG	hg38|-chr3:185675866-185675888		NM_006548 (Exon8),NM_001291872 (Exon7),NM_001291869 (Exon8),NM_001291873 (Exon7),NM_001007225 (Exon8),NM_001291875 (Exon6),NM_001291874 (Exon7)
	Plate 1	F11	CM-017705-02	IGF2BP2	10644	GATCAGATTGGCTTGTTGCT	GGG	hg38|+chr3:185672652-185672674		NM_006548 (Exon10),NM_001291872 (Exon9),NM_001291869 (Exon10),NM_001291873 (Exon9),NM_001291875 (Exon8)
	Plate 1	G11	CM-017705-03	IGF2BP2	10644	GTTCAACCCTGGGATCAGAT	TGG	hg38|+chr3:185672640-185672662		NM_006548 (Exon10),NM_001291872 (Exon9),NM_001291869 (Exon10),NM_001291873 (Exon9),NM_001291875 (Exon8)
	Plate 1	H11	CM-003976-01	IGF2BP3	10643	CCATCGAGGCGCTTTCAGGT	GGG	hg38|-chr7:23469931-23469953		NM_006547.2 (Exon1)
	Plate 1	A12	CM-003976-02	IGF2BP3	10643	CATCAGGTGTCTGGTCACGA	GGG	hg38|+chr7:23312785-23312807		NM_006547.2 (Exon14)
	Plate 1	B12	CM-003976-03	IGF2BP3	10643	TCTTACCTCAAACTGCGGGT	AGG	hg38|+chr7:23342058-23342080		NM_006547.2 (Exon10)
	Plate 1	C12	CM-019529-01	SRSF9	8683	GGTGTCATCCAGTTTACGCA	GGG	hg38|+chr12:120463968-120463990		NM_003769.2 (Exon3)
	Plate 1	D12	CM-019529-02	SRSF9	8683	GCGAGATCGAGCTCAAGAAC	CGG	hg38|-chr12:120469466-120469488		NM_003769.2 (Exon1)
	Plate 1	E12	CM-019529-03	SRSF9	8683	CGGAAATCAGATCTTCTTGT	AGG	hg38|+chr12:120465641-120465663		NM_003769.2 (Exon2)
	Plate 1	F12	CM-019631-01	FMR1	2332	CTCCAATGGCGCTTTCTACA	AGG	hg38|+chrX:147912209-147912231		NR_033699 (Exon1),NR_033700 (Exon1),NM_001185081 (Exon1),NM_001185075 (Exon1),NM_001185076 (Exon1),NM_002024 (Exon1),NM_001185082 (Exon1)
	Plate 1	G12	CM-019631-02	FMR1	2332	CAAGTTCCAAGGAACTTAGT	AGG	hg38|+chrX:147932742-147932764		NR_033699 (Exon9),NR_033700 (Exon9),NM_001185081 (Exon9),NM_001185075 (Exon9),NM_001185076 (Exon9),NM_002024 (Exon9),NM_001185082 (Exon9)
	Plate 1	H12	CM-019631-03	FMR1	2332	CCAACCCTTGAATTATTGGA	AGG	hg38|-chrX:147937490-147937512		NR_033699 (Exon11),NR_033700 (Exon11),NM_001185081 (Exon11),NM_001185075 (Exon11),NM_001185076 (Exon11),NM_002024 (Exon11),NM_001185082 (Exon11)
