## Supplementary material for "Impact of N^6^-methyladenosine (m^6^A) machinery on HIV-1 replication in primary CD4+ T cells": Table S2

### Sheet: Day 2
	Donor C			Donor D			Donor E			Donor F
crRNP target	Average % infection normalised to plate median	log 2 (Average % infection)	std dev (Average % infection)	Average % infection normalised to plate median	log 2 (Average % infection)	std dev (Average % infection)	Average % infection normalised to plate median	log 2 (Average % infection)	std dev (Average % infection)	Average % infection normalised to plate median	log 2 (Average % infection)	std dev (Average % infection)	Average of Donor Averages	Std Dev of Donor Averages	log2 of Average of Donor Averages
ALKBH5	0.987654	-0.0179219	0.00471405	1.12002	0.163529	0.0418994	0.979992	-0.029158	0.0873053	1.06198	0.0867618	0.0579272	1.03741	0.0574486	0.052991
CAPRIN1	0.925451	-0.111771	0.0124722	0.722184	-0.469562	0.0286744	0.97637	-0.0344994	0.0216025	1.13511	0.182835	0.0816497	0.939779	0.147519	-0.0896058
CBLL1	1.02517	0.0358578	0.00471405	0.948431	-0.076385	0.0244949	1.10759	0.147428	0.0286744	0.964293	-0.0524567	0.0286744	1.01137	0.0625036	0.0163122
CXCR4	0.0045057	-7.79403	0.000843972	0.00837819	-6.89915	0.00290525	0.0032675	-8.2576	0.00117591	0.00228927	-8.77089	0.00124036	0.00461017	0.00231291	-7.76097
ELAVL1	1.08737	0.120842	0.0141421	1.36914	0.453267	0.00942809	1.09429	0.129993	0.0282843	1.21085	0.276021	0.0518545	1.19041	0.114256	0.25146
FMR1	0.951092	-0.072343	0.0124722	0.900121	-0.15181	0.00942809	0.938122	-0.0921519	0.0124722	0.972732	-0.0398861	0.020548	0.940517	0.026397	-0.0884745
FTO	0.837607	-0.255655	0.00471405	1.06007	0.0841587	0.0249444	0.90745	-0.14011	0.0294392	1.06657	0.0929802	0.0817856	0.967924	0.0985668	-0.0470338
GNL3	1.31244	0.392252	0.0141421	1.42695	0.512939	0.0329983	1.11691	0.15951	0.00816497	0.985074	-0.0216957	0.0169967	1.21034	0.170895	0.275417
HNRNPA2B1	1.42355	0.509495	0.0294392	1.40859	0.494254	0.0294392	1.04783	0.0674101	0.0216025	1.22511	0.292915	0.0124722	1.27627	0.153298	0.351937
HNRNPC	1.69896	0.764648	0.0471405	3.07544	1.62079	0.0758654	1.11663	0.159145	0.00816497	1.2493	0.321117	0.0817856	1.78508	0.77562	0.835989	low viability for one donor
HNRNPD	0.975309	-0.0360693	0.0326599	1.05877	0.0823838	0.0339935	0.877624	-0.188324	0.020548	0.913639	-0.130304	0.0571548	0.956335	0.0686848	-0.0644127
IGF2BP1	1.16144	0.215919	0.0424264	1.08211	0.113849	0.0262467	0.932024	-0.101561	0.0216025	1.00397	0.00572209	0.0883176	1.04489	0.0857074	0.0633486
IGF2BP2	1.03751	0.0531278	0.00471405	1.02216	0.0316169	0.00942809	0.914047	-0.12966	0.0329983	0.983579	-0.0238871	0.0618241	0.989324	0.0476962	-0.0154854
IGF2BP3	1.1377	0.186122	0.0286744	0.957344	-0.0628909	0.0286744	0.799477	-0.322872	0.0612826	0.984855	-0.0220168	0.020548	0.969844	0.119982	-0.0441748
LARP4B	1.07312	0.101817	0.0339935	1.13368	0.181014	0.00816497	1.17074	0.227424	0.00942809	1.11517	0.157262	0.0329983	1.12318	0.0351504	0.167588
LIN28A	0.937797	-0.0926528	0.00816497	0.939691	-0.0897416	0.020548	0.95534	-0.0659144	0.0778888	1.00098	0.00141103	0.0731817	0.958451	0.0254794	-0.0612227
METTL14	1.06315	0.0883491	0.00942809	1.06472	0.0904705	0.0711805	0.822594	-0.281747	0.00942809	1.13386	0.181239	0.0309121	1.02108	0.118099	0.0300966
METTL16	1.31197	0.39173	0.0163299	1.65676	0.728362	0.0141421	1.42683	0.512812	0.0286744	1.07986	0.110845	0.0736357	1.36885	0.207968	0.452968
METTL3	0.986705	-0.0193098	0.0329983	1.0019	0.00273497	0.00471405	0.78806	-0.343622	0.0980929	0.966399	-0.0493096	0.0454606	0.935765	0.0862025	-0.0957814
METTL4	0.876068	-0.190885	0.0124722	0.784208	-0.350691	0.0385861	1.03168	0.0449992	0.0249444	0.639714	-0.644501	0.02	0.89732	0.102142	-0.156306	low viability for one donor
MSI2	1.26068	0.334206	0.0368179	1.39675	0.482071	0.0612826	1.34021	0.422463	0.0329983	1.19811	0.260759	0.0329983	1.29894	0.0756642	0.377333
NOP2	0.988129	-0.0172285	0.00471405	1.15264	0.204938	0.0188562	1.1119	0.153022	0.0449691	0.944341	-0.0826196	0.0531246	1.04925	0.0856663	0.0693594
NSUN2	0.825261	-0.277077	0.00816497	1.03036	0.0431492	0.0169967	0.916329	-0.126063	0.020548	0.824142	-0.279036	0.0294392	0.899023	0.0845533	-0.15357
NSUN3	1.00095	0.00136943	0.0188562	0.951929	-0.0710739	0.0216025	0.876517	-0.190147	0.0249444	0.902985	-0.147226	0.0163299	0.933095	0.0476097	-0.099904
NSUN4	0.936847	-0.0941145	0.0163299	0.960784	-0.0577155	0.0124722	0.981187	-0.0273999	0.0664998	1.02567	0.0365685	0.0286744	0.976122	0.0326288	-0.034866
NSUN5	0.924976	-0.112512	0.0169967	1.08847	0.122308	0.0418994	1.08724	0.120664	0.0329983	0.936824	-0.0941506	0.0492161	1.00938	0.0785904	0.0134658
NSUN6	0.88699	-0.173011	0.0309121	0.920026	-0.120254	0.00816497	1.07866	0.109239	0.0169967	0.881147	-0.182546	0.020548	0.941705	0.0804481	-0.0866523
NSUN7	0.948243	-0.0766711	0.0309121	1	0	0.0124722	1.22608	0.294048	0.0478423	0.892459	-0.164143	0.0573488	1.01669	0.126727	0.023886
NT	0.899335	-0.153069	0.0282843	0.867623	-0.20486	0.020548	0.935928	-0.0955311	0.0449691	0.849993	-0.234477	0.0326599	0.88822	0.0327303	-0.171011
RBM15	1.36135	0.445036	0.0249444	1.10403	0.142778	0.0141421	1.31165	0.391382	0.0124722	1.24314	0.313985	0.12037	1.25504	0.0967627	0.327734
RBM15B	0.974359	-0.0374747	0.0141421	1.04526	0.0638658	0.0294392	0.991957	-0.01165	0.0249444	1.16765	0.22361	0.0771722	1.04481	0.0755762	0.0632375
RBM27	1.26116	0.33475	0.0286744	1.26267	0.336482	0.0418994	1.44133	0.527399	0.0294392	1.04513	0.0636856	0.0535413	1.25257	0.140389	0.324895
RTCB	1.19848	0.261206	0.0294392	1.10367	0.142315	5.55112e-17	1.27168	0.34674	0.0169967	1.0583	0.0817478	0.0374166	1.15803	0.0828464	0.211678
SRSF10	1.02422	0.0345207	0.0262467	0.866559	-0.20663	0.0286744	1.33438	0.416165	0.00942809	1.19697	0.259385	0.0694422	1.10553	0.176388	0.144738
SRSF9	1.06173	0.0864148	0.0169967	1.03001	0.0426527	0.0188562	1.20751	0.272039	0.0432049	1.10525	0.14437	0.0654896	1.10112	0.0669804	0.138977
TRA2A	0.976733	-0.0339636	0.0294392	0.844517	-0.243801	0.0329983	0.968729	-0.0458355	0.0573488	0.953328	-0.0689552	0.0496655	0.935827	0.0533844	-0.0956865
TRDMT1	0.988129	-0.0172285	0.00942809	0.867623	-0.20486	0.020548	0.968969	-0.0454778	0.0124722	0.982762	-0.0250856	0.0571548	0.951871	0.04914	-0.0711623
VIRMA	0.936847	-0.0941145	0.0216025	0.849319	-0.235622	0.0262467	0.403896	-1.30795	0.0249444	0.626638	-0.674295	0.0374166	0.704175	0.206992	-0.505994
WTAP	0.763058	-0.390136	0.00942809	0.693127	-0.528809	0.0169967	0.525369	-0.928597	0.0368179	0.575484	-0.797153	0.0282843	0.639259	0.0938964	-0.645527
YTHDC1	1.2246	0.292306	0.0124722	1.26861	0.343244	0.0249444	1.14382	0.193861	0.0736357	1.0894	0.123528	0.131993	1.1816	0.069548	0.240748
YTHDC2	0.849003	-0.236159	0.020548	0.859717	-0.218067	0.0163299	0.875865	-0.19122	0.0449691	1.02547	0.0362785	0.020548	0.902512	0.0716279	-0.147981
YTHDF1	0.788224	-0.343322	0.00816497	0.826807	-0.274378	0.00816497	0.718372	-0.477197	0.0509902	0.810891	-0.30242	0.0424264	0.786074	0.0414224	-0.347264
YTHDF2	0.874169	-0.194016	0.0262467	0.734422	-0.445319	0.0355903	0.37982	-1.39661	0.0124722	0.688288	-0.538915	0.046428	0.669175	0.180535	-0.579545
YTHDF3	0.835708	-0.25893	0.0309121	0.846357	-0.240661	0.020548	0.821964	-0.282853	0.0124722	1.0406	0.0574116	0.0579272	0.886156	0.0895847	-0.174367
YWHAG	1.11159	0.152619	0.020548	1.05281	0.0742515	0.00942809	1.25679	0.329747	0.0163299	1.08867	0.12257	0.0478423	1.12747	0.077549	0.173085
ZC3H13	0.773979	-0.369633	0.0188562	0.635252	-0.654599	0.0188562	0.550444	-0.861332	0.0385861	0.457609	-1.12781	0.00816497	0.604321	0.11637	-0.726613
ZC3H7B	1.03894	0.0551073	0.0262467	1.08092	0.112264	0.020548	1.16983	0.226299	0.0249444	1.07287	0.101469	0.0216025	1.09064	0.0483597	0.125173
ZNF217	0.787749	-0.344192	0	0.796504	-0.328247	0.0163299	0.889191	-0.169435	0.054365	1.07658	0.10645	0.0478423	0.887505	0.116171	-0.172173

### Sheet: Day 5
	Donor C			Donor D			Donor E			Donor F
crRNP target	Average % infection normalised to plate median	log 2 (Average % infection)	std dev (Average % infection)	Average % infection normalised to plate median	log 2 (Average % infection)	std dev (Average % infection)	Average % infection normalised to plate median	log 2 (Average % infection)	std dev (Average % infection)	Average % infection normalised to plate median	log 2 (Average % infection)	std dev (Average % infection)	Average of Donor Averages	Std Dev of Donor Averages	log2 of Average of Donor Averages
ALKBH5	1.13849	0.187128	0.0294392	1.05046	0.0710277	0.0309121	1.21037	0.275454	0.167398	1.15294	0.205323	0.157551	1.13807	0.0572802	0.186589
CAPRIN1	0.432999	-1.20756	0.0124722	0.374105	-1.41848	0.0163299	0.573143	-0.803032	0.0654896	1.48247	0.567999	0.0374166	0.715678	0.44857	-0.482617
CBLL1	1.31093	0.390593	0.0169967	1.29748	0.375716	0.114407	1.23644	0.306195	0.113431	1.01905	0.0272265	0.0805536	1.21598	0.117109	0.282116
CXCR4	0.00104065	-9.9083	0.000603398	0.00209725	-8.89728	0.000602716	0.0022035	-8.82599	0.00158296	0.000989812	-9.98056	0.000555118	0.0015828	0.000569098	-9.3033
ELAVL1	0.93829	-0.0918942	0.0286744	1.14266	0.192401	0.0748331	0.88259	-0.180185	0.244177	1.20359	0.267348	0.116714	1.04178	0.134548	0.0590566
FMR1	1.07773	0.108	0.0169967	0.79063	-0.338925	0.0408248	0.876064	-0.190891	0.140554	1.05863	0.0821947	0.134907	0.950764	0.121427	-0.0728413
FTO	1.04011	0.0567318	0.0590668	0.935814	-0.0957059	0.00471405	1.04931	0.0694396	0.152971	1.14874	0.200055	0.115758	1.04349	0.0753615	0.061421
GNL3	1.71182	0.775527	0.0294392	2.49654	1.31993	0.0449691	1.51337	0.59776	0.202868	1.06056	0.0848297	0.0784573	1.69557	0.519193	0.76177
HNRNPA2B1	1.82072	0.864506	0.0410961	1.67343	0.742808	0.118977	0.336806	-1.57001	0	1.11675	0.159303	0.0668331	1.23692	0.582238	0.306758
HNRNPC	2.04524	1.03227	0.122837	4.6568	2.21934	0.126754	0.83185	-0.265604	0.107806	1.33735	0.419377	0.195959	2.21781	1.47263	1.14914	low viability for one donor
HNRNPD	1.05206	0.0732158	0.0169967	1.13126	0.177928	0.063421	0.862053	-0.214151	0.15748	0.917828	-0.123705	0.128323	0.9908	0.106515	-0.0133349
IGF2BP1	1.14646	0.197182	0.020548	0.998824	-0.00169795	0.0784573	0.760643	-0.394708	0.134247	0.979363	-0.0300841	0.0713364	0.971322	0.13773	-0.0419786
IGF2BP2	0.908574	-0.138324	0.0294392	0.959976	-0.0589295	0.0124722	0.6968	-0.521184	0.110855	0.992548	-0.0107915	0.0471405	0.889475	0.115199	-0.168975
IGF2BP3	1.02696	0.0383767	0.020548	0.909153	-0.137404	0.0169967	0.372976	-1.42285	0.10873	0.969324	-0.0449489	0.102307	0.819603	0.261203	-0.287003
LARP4B	1.20665	0.271003	0.0235702	1.29013	0.367521	0.0454606	1.27092	0.345874	0.236126	1.26852	0.343152	0.0974109	1.25906	0.0313968	0.332343
LIN28A	0.973447	-0.0388255	0.0235702	0.760528	-0.394926	0.0188562	0.746929	-0.420957	0.245809	1.02558	0.0364367	0.127279	0.876621	0.124359	-0.189976
METTL14	1.47206	0.557836	0.0509902	0.894088	-0.161511	0.0141421	0.790847	-0.33853	0.106145	1.35188	0.434965	0.179134	1.12722	0.290208	0.172767
METTL16	2.5105	1.32797	0.0294392	4.4273	2.14643	0.10274	2.0949	1.06688	0.101434	1.06238	0.0873013	0.168589	2.52377	1.21893	1.33558
METTL3	1.0838	0.116097	0.0565685	0.810226	-0.303604	0.0188562	0.658902	-0.601864	0.217	1.04726	0.0666262	0.235702	0.900048	0.174396	-0.151926
METTL4	0.935098	-0.0968103	0.0535413	0.736615	-0.441017	0.0410961	1.05826	0.0816942	0.138804	0.970755	-0.0428215	0.0659966	0.909991	0.132506	-0.136076	low viability for one donor
MSI2	1.16735	0.223236	0.0216025	1.2817	0.35806	0.0909212	1.06704	0.0936096	0.130979	1.04531	0.0639241	0.106145	1.14035	0.0936984	0.189474
NOP2	1.19319	0.254825	0.0163299	1.71025	0.774205	0.0449691	1.68556	0.753231	0.0873053	0.983953	-0.0233383	0.0590668	1.39324	0.313641	0.478442
NSUN2	0.938122	-0.092152	0.0339935	1.49274	0.577961	0.0163299	0.999721	-0.000402819	0.159652	0.953382	-0.0688735	0.0805536	1.09599	0.230183	0.132236
NSUN3	1.15261	0.204904	0.0368179	1.42148	0.507392	0.106562	0.98742	-0.0182646	0.0852447	0.938862	-0.0910146	0.0805536	1.12509	0.188572	0.170044
NSUN4	1.06002	0.0840935	0.0374166	1.382	0.466754	0.0368179	0.994556	-0.00787532	0.180616	0.999168	-0.00120025	0.102089	1.10894	0.159755	0.149175
NSUN5	0.896119	-0.158238	0.020548	1.74813	0.805813	0.0555778	1.14367	0.19367	0.251396	0.877974	-0.18775	0.136382	1.16647	0.351841	0.222153
NSUN6	0.814344	-0.29629	0.0418994	1.1447	0.194971	0.0679869	0.928514	-0.107004	0.131233	0.820207	-0.285941	0.139523	0.926941	0.13369	-0.10945
NSUN7	0.844702	-0.243486	0.0262467	1.38356	0.468385	0.00942809	1.37319	0.457526	0.196186	0.902457	-0.148069	0.110855	1.12598	0.253248	0.171176
NT	0.863668	-0.211451	0.0169967	1.09994	0.137429	0.0249444	1.00162	0.00233916	0.193046	0.761637	-0.392825	0.0793025	0.931718	0.129175	-0.102035
RBM15	1.65232	0.724494	0.0648074	0.899992	-0.152016	0.0489898	1.38915	0.474203	0.0852447	1.34895	0.431835	0.20806	1.3226	0.270387	0.40338
RBM15B	0.990181	-0.0142352	0.0368179	0.853297	-0.22888	0.00471405	1.05412	0.0760457	0.0825967	1.16187	0.216445	0.147648	1.01487	0.111652	0.0212913
RBM27	1.72232	0.78435	0.063421	2.15544	1.10798	0.0697615	1.8828	0.912879	0.134412	1.19514	0.257184	0.121198	1.73893	0.350057	0.798196
RTCB	2.06037	1.04291	0.0449691	1.66515	0.735648	0.0509902	1.67089	0.740616	0.240555	1.08496	0.117648	0.00816497	1.62034	0.348145	0.6963
SRSF10	0.679249	-0.557987	0.0368179	0.647909	-0.626136	0.0294392	1.23906	0.309246	0.0713364	1.1444	0.19459	0.0974109	0.927654	0.266418	-0.108341
SRSF9	0.889747	-0.168534	0.00471405	0.972258	-0.0405882	0.0355903	1.02476	0.035285	0.112645	1.02251	0.0321128	0.0262467	0.977318	0.054743	-0.0330998
TRA2A	0.839208	-0.252899	0.020548	0.962227	-0.0555513	0.0329983	0.900684	-0.150907	0.224846	0.920335	-0.11977	0.0329983	0.905613	0.0443162	-0.143033
TRDMT1	0.93988	-0.0894512	0.0249444	0.842359	-0.247493	0.0216025	1.01605	0.0229749	0.0377124	0.960892	-0.0575539	0.0235702	0.939796	0.0627576	-0.0895806
VIRMA	0.65812	-0.603577	0.062361	1.22003	0.286917	0.0616441	0.113362	-3.14099	0.00816497	0.169238	-2.56287	0.0169967	0.540188	0.44606	-0.888468
WTAP	0.762117	-0.391915	0.0286744	0.470723	-1.08705	0.0424264	0.255235	-1.9701	0.0899383	0.538476	-0.893047	0.130724	0.506638	0.180815	-0.980974
YTHDC1	1.68422	0.752077	0	2.19816	1.13629	0.0825967	1.66133	0.732336	0.228619	1.30515	0.384218	0.0235702	1.71221	0.318281	0.775862
YTHDC2	0.90418	-0.145319	0.0432049	0.595903	-0.746851	0.0141421	0.883811	-0.17819	0.250377	1.06864	0.0957736	0.114407	0.863133	0.170115	-0.212345
YTHDF1	0.863431	-0.211847	0.00942809	0.892057	-0.164793	0.0216025	0.771671	-0.373942	0.181169	0.863733	-0.211343	0.167796	0.847723	0.0454215	-0.238336
YTHDF2	0.403809	-1.30825	0.020548	0.312345	-1.67879	0.0262467	0.0798611	-3.64636	0.005	0.39177	-1.35192	0.118603	0.296946	0.130167	-1.75173
YTHDF3	0.768489	-0.379903	0.0249444	0.572895	-0.803656	0.0163299	0.439925	-1.18467	0.0492161	0.948357	-0.0764983	0.0731817	0.682417	0.192957	-0.551275
YWHAG	1.01897	0.0271064	0.0385861	1.03846	0.0544459	0.0571548	1.57103	0.651713	0.233381	1.01824	0.0260718	0.0758654	1.16167	0.236482	0.216205
ZC3H13	0.424227	-1.23709	0.00942809	0.580428	-0.784811	0.0188562	0.120062	-3.05815	0.0124722	0.231444	-2.11127	0.0294392	0.33904	0.176814	-1.56047
ZC3H7B	1.27865	0.35462	0.00471405	1.65321	0.725267	0.0449691	1.21762	0.284059	0.0329983	0.977788	-0.0324064	0.0492161	1.28181	0.242124	0.358188
ZNF217	0.629995	-0.666589	0.00471405	0.948783	-0.0758493	0.0408248	0.800234	-0.321507	0.0946338	0.876399	-0.190341	0.0939267	0.813853	0.118435	-0.29716

### Sheet: Day 7
	Donor C			Donor D			Donor E			Donor F
crRNP target	Average % infection normalised to plate median	log 2 (Average % infection)	std dev (Average % infection)	Average % infection normalised to plate median	log 2 (Average % infection)	std dev (Average % infection)	Average % infection normalised to plate median	log 2 (Average % infection)	std dev (Average % infection)	Average % infection normalised to plate median	log 2 (Average % infection)	std dev (Average % infection)	Average of Donor Averages	Std Dev of Donor Averages	log2 of Average of Donor Averages
ALKBH5	1.04652	0.065597	0.0571548	1.05733	0.0804258	0.0374166	1.1277	0.173386	0.0928559	1.05877	0.0823937	0.0771722	1.07258	0.0321748	0.101086
CAPRIN1	0.429261	-1.22007	0.0355903	0.253433	-1.98032	0.0249444	0.5227	-0.935945	0.074087	1.41068	0.496393	0.138163	0.654019	0.447428	-0.612596
CBLL1	1.18417	0.243879	0.0653197	1.32374	0.404623	0.0939267	1.21046	0.27556	0.0748331	0.976601	-0.034159	0.0471405	1.17374	0.125322	0.231119
CXCR4	0.00235095	-8.73254	0.00107926	0.000793388	-10.2997	0.000678823	0.000821363	-10.2497	0.00105123	0.000614325	-10.6687	0.00105123	0.00114501	0.000700767	-9.77043
ELAVL1	0.977151	-0.0333468	0.0496655	1.12746	0.173078	0.0216025	0.992312	-0.0111348	0.239768	1.14666	0.197435	0.134743	1.0609	0.0766535	0.0852823
FMR1	0.948224	-0.0767006	0.0329983	0.842711	-0.24689	0.0713364	1.01012	0.0145338	0.126842	1.08431	0.116776	0.139124	0.971342	0.0885239	-0.0419484
FTO	1.08632	0.119449	0.054365	0.880328	-0.183887	0.0368179	1.11027	0.150905	0.106562	1.04503	0.0635483	0.0571548	1.03049	0.0897793	0.0433257
GNL3	1.19443	0.256322	0.0817856	1.68145	0.749705	0.0454606	1.26147	0.335112	0.134743	1.09163	0.126482	0.0664998	1.30725	0.224355	0.38653
HNRNPA2B1	1.44065	0.526721	0.0616441	1.65946	0.730714	0.122474	0.992385	-0.0110283	0.0432049	1.10812	0.148119	0.0694422	1.30015	0.264782	0.378684
HNRNPC	0.953276	-0.0690336	0.0694422	1.75721	0.813283	0.161107	0.280764	-1.83257	0.00816497	0.455479	-1.13454	0.0498888	0.861681	0.572892	-0.214774	low viability for one donor
HNRNPD	1.02363	0.0336898	0.0471405	1.16242	0.217129	0.110252	0.900377	-0.151399	0.0865384	1.03459	0.049055	0.0817856	1.03025	0.0927336	0.0429977
IGF2BP1	0.988646	-0.0164741	0.0524934	0.928628	-0.106827	0.0524934	0.816804	-0.291938	0.104987	1.00102	0.00147544	0.0837987	0.933775	0.0728729	-0.0988526
IGF2BP2	0.971509	-0.0417012	0.0124722	0.870052	-0.200827	0.0535413	0.833794	-0.262237	0.0857645	0.990409	-0.0139041	0.0249444	0.916441	0.0661175	-0.125886
IGF2BP3	1.04653	0.0656074	0.0432049	0.886875	-0.173198	0.0216025	0.572338	-0.805062	0.0141421	0.926947	-0.109442	0.103387	0.858171	0.175166	-0.220663
LARP4B	1.27466	0.350111	0.0249444	1.31986	0.400389	0.0946338	1.26437	0.338414	0.0778888	1.11679	0.159362	0.0410961	1.24392	0.0763079	0.314894
LIN28A	0.937463	-0.0931663	0.0124722	0.852486	-0.230252	0.0282843	0.813327	-0.298092	0.240555	1.09502	0.130963	0.0816497	0.924575	0.108157	-0.113138
METTL14	1.50967	0.594238	0.0637704	1.01858	0.0265626	0.0262467	0.686833	-0.541969	0.0946338	1.08663	0.119854	0.0778888	1.07543	0.292803	0.104912
METTL16	1.71606	0.7791	0.0920145	2.60746	1.38264	0.142906	1.41861	0.50448	0.0664998	0.856165	-0.22404	0.0408248	1.64957	0.633405	0.722094
METTL3	1.26464	0.338724	0.0953357	0.971369	-0.0419087	0.0163299	0.647606	-0.626811	0.106771	0.856536	-0.223415	0.139523	0.935037	0.222899	-0.0969044
METTL4	0.977598	-0.0326867	0.0216025	0.852311	-0.230549	0.0758654	0.984696	-0.0222494	0.132749	0.924866	-0.112683	0.0793025	0.938202	0.0608031	-0.09203	low viability for one donor
MSI2	1.02918	0.0415023	0.0408248	1.15864	0.212438	0.121929	0.881987	-0.181171	0.166733	0.8394	-0.25257	0.0326599	0.977304	0.126174	-0.0331208
NOP2	1.06323	0.0884546	0.0496655	1.73298	0.793253	0.0816497	1.32593	0.407007	0.0989949	0.943476	-0.0839429	0.0987702	1.2664	0.302819	0.340738
NSUN2	1.07973	0.110667	0.0326599	1.53242	0.615816	0.0873053	0.994865	-0.00742702	0.101434	1.19934	0.262237	0.118977	1.20159	0.204354	0.264943
NSUN3	1.0957	0.131854	0.100333	1.3505	0.433495	0.136382	0.985969	-0.0203864	0.0124722	0.996154	-0.00555859	0.0535413	1.10708	0.146932	0.146761
NSUN4	1.05659	0.0794122	0.0531246	1.33271	0.414358	0.0601849	1.05895	0.0826325	0.199499	1.09758	0.134322	0.0418994	1.13645	0.114468	0.18454
NSUN5	0.966296	-0.0494627	0.046428	1.53809	0.621142	0.0967241	1.1123	0.15355	0.0454606	0.965818	-0.0501771	0.0262467	1.14563	0.234324	0.196138
NSUN6	0.909613	-0.136675	0.0571548	1.08192	0.11359	0.0286744	0.97675	-0.033939	0.150628	1.06714	0.093748	0.0694422	1.00885	0.0700263	0.0127185
NSUN7	0.937313	-0.093397	0.0249444	1.402	0.48749	0.0984322	1.31021	0.389798	0.168589	1.04796	0.0675787	0.0837987	1.17437	0.18871	0.231888
NT	0.862939	-0.212669	0.00471405	1.1408	0.190051	0.0169967	1.01109	0.0159167	0.205318	0.933131	-0.0998486	0.0679869	0.986992	0.103113	-0.0188897
RBM15	1.60208	0.679949	0.106249	0.962607	-0.0549815	0.0659966	0.987655	-0.0179214	0.103709	1.06445	0.0901103	0.0309121	1.1542	0.261294	0.206892
RBM15B	1.03444	0.0488441	0.0124722	0.686869	-0.541894	0.0309121	1.10332	0.141855	0.12083	1.03166	0.0449726	0.0402768	0.964073	0.162598	-0.0527863
RBM27	1.42282	0.508755	0.0163299	1.73805	0.797471	0.0408248	1.35902	0.442572	0.0778888	1.062	0.0867842	0.0668331	1.39547	0.240125	0.480756
RTCB	1.75974	0.815363	0.127628	1.56044	0.641957	0.0571548	1.40271	0.488219	0.144453	1.0453	0.0639208	0.106145	1.44205	0.261678	0.528121
SRSF10	0.754764	-0.405903	0.0282843	0.682352	-0.551412	0.0124722	1.12276	0.167048	0.00816497	0.869601	-0.201574	0.0339935	0.857369	0.167138	-0.222012
SRSF9	0.89163	-0.165483	0.00816497	0.856642	-0.223235	0.0169967	1.04761	0.0670973	0.165798	0.916298	-0.126111	0.0309121	0.928044	0.0722105	-0.107734
TRA2A	0.903171	-0.146929	0.0286744	0.949308	-0.0750516	0.0124722	1.08379	0.11608	0.15107	0.872559	-0.196676	0.0216025	0.952206	0.0807308	-0.0706545
TRDMT1	0.982808	-0.0250183	0.020548	0.822117	-0.282584	0.0188562	0.95401	-0.067924	0.0385861	0.998639	-0.00196419	0.00942809	0.939394	0.0695741	-0.0901982
VIRMA	0.554869	-0.849782	0.054365	0.91462	-0.128755	0.111156	0.0957093	-3.3852	0.0221058	0.131692	-2.92476	0.00816497	0.424222	0.335803	-1.23711
WTAP	0.800703	-0.32066	0.0531246	0.370009	-1.43437	0.0286744	0.24036	-2.05673	0.063421	0.543262	-0.88028	0.0697615	0.488584	0.209811	-1.03332
YTHDC1	1.20039	0.263505	0.0707107	1.60175	0.679648	0.142673	1.27655	0.352245	0.151511	0.973812	-0.0382843	0.0659966	1.26312	0.224991	0.336997
YTHDC2	0.846534	-0.24036	0.0402768	0.589866	-0.761541	0.00816497	0.912684	-0.131812	0.132246	1.10554	0.144748	0.137194	0.863656	0.184502	-0.211472
YTHDF1	1.04574	0.0645211	0.0163299	0.929371	-0.105673	0.0793025	0.914396	-0.12911	0.146135	1.10322	0.141722	0.141657	0.998182	0.0791358	-0.0026259
YTHDF2	0.423411	-1.23987	0.0402768	0.305208	-1.71214	0.0249444	0.161526	-2.63016	0.0326599	0.507685	-0.977993	0.0385861	0.349457	0.130174	-1.51681
YTHDF3	0.840788	-0.250187	0.0432049	0.579817	-0.78633	0.0262467	0.613801	-0.704157	0.123648	0.965312	-0.0509332	0.0910433	0.749929	0.159776	-0.415173
YWHAG	1.05659	0.0794191	0.0368179	0.972727	-0.0398925	0.0873053	1.31496	0.395015	0.133666	1.16325	0.218166	0.0329983	1.12688	0.127866	0.172337
ZC3H13	0.400077	-1.32165	0.0124722	0.504199	-0.987935	0.0141421	0.0930111	-3.42645	0.00909212	0.186687	-2.42131	0.0518545	0.295994	0.163808	-1.75636
ZC3H7B	1.27947	0.355541	0.0895669	1.49155	0.576813	0.0703957	1.10545	0.144629	0.0612826	0.971091	-0.0423212	0.094163	1.21189	0.194994	0.277257
ZNF217	0.508693	-0.975134	0.0249444	0.819547	-0.287102	0.0703957	1.03083	0.0438079	0.130979	0.757328	-0.401009	0.0294392	0.7791	0.186144	-0.36012
